# Network modeling identifies vitamin B2 control of AIFM2 deficit-driven hepatocyte death in MASLD

**DOI:** 10.1101/2024.10.10.617610

**Authors:** Julian Weihs, Fatima Baldo, Alessandra Cardinali, Gehad Youssef, Katarzyna A. Ludwik, Nils Haep, Peter Tang, Pavitra Kumar, Cornelius Engelmann, Susanna Quach, Mijuna Meindl, Martin Kucklick, Susanne Engelmann, Bruno Chilian, Michael Rothe, Isabella Lurje, Linda Hammerich, Merrit Romeike, Prakash Ramachandran, Timothy J. Kendall, Jonathan A. Fallowfield, Ludovic Vallier, Harald Stachelscheid, Igor M. Sauer, Christian Hudert, Takanori Takebe, Frank Tacke, Philip Bufler, Namshik Han, Milad Rezvani

## Abstract

Drug discovery for metabolic dysfunction-associated steatotic liver disease (MASLD) remains difficult due to network effects. We developed *MetaLiver*, a public resource to identify druggable nodes within complex interactomes. It incorporates a MASLD-specific knowledge graph that improves bioactive compound contextualization while reducing computing time 18.8-fold. Layering progression-resolved bulk and hepatocyte-specific single-cell MASLD data onto this graph identified the vitamin B2-dependent flavoproteome (FlavProt) as an injury-sensitive network. Induced pluripotent stem cell-derived and primary human hepatocytes validated that flavin-cofactor replenishment mitigates FlavProt-dependent dysregulation, augmenting metabolic functions under cellular stress. Saturating flavin-cofactor availability blunted human immune cell activation. Clinically, a FlavProt expression score significantly correlated with poor outcomes in retrospectively stratified MASLD patients. We identified the oxidoreductase AIFM2 from this score and established experimentally that its injury-associated deficit causes hepatocyte death yet is controllable by flavin-cofactor availability. This study reveals the FlavProt as critical yet modifiable in MASLD and establishes *MetaLiver* for network discovery.

---

MASLD is the most common liver disease and is not governed by a single pathway^1^. Instead, multisystem metabolic dysregulation and inflammation mediate the progressive failure of molecular networks in the liver at the tissue, cellular, and subcellular levels^2^. This complexity hampers hypothesis generation and slows the translation of models into clinical interventions, exemplified by the limited number of approved therapies and their modest efficacy: Resmetirom resolves steatohepatitis in ∼20% and Semaglutide in ∼28% of MASLD patients^3,4^ compared to placebo. Thus, capturing and modelling of the disease network architecture may facilitate the discovery of new effective therapeutic strategies. Progress in machine learning (ML-) based drug prediction has created new opportunities for rational, data-driven network identification^5^. Multi-level *data oceans* such as biomedical knowledge graphs (KGs) are a powerful resource to contextualize drugs within biological networks, but are affected by publication biases^6^ and high computing power requirements. Contrarily, tailored analysis strategies for clinical data sets can focus on specific disease aspects, which, however, often operate in isolation and single modalities, limiting holistic MASLD drug prioritization^7^. A complementary strategy using multiple ML–driven frameworks, including biomedical KGs and disease-stage-stratified human omics, could identify predominant networks for therapeutic interception. Applying such a strategy may further enable the prioritization of high-likelihood candidates for experimental validation, overcoming conventional large library screenings. As drug discovery for multifactorial diseases remains constrained by a trade-off between physiological relevance and experimental scalability^8^, such prioritization may enable pre-clinical validation in models involving induced pluripotent stem cell (iPSC-) and primary cell-derived systems that offer higher fidelity than transformed cell lines^9^.

Here, we develop *MetaLiver*, a digital framework for network identification and drug prioritization in MASLD. *MetaLiver* identified the flavoproteome (FlavProt) network as critical and tractable to mitigate MASLD (**Fig. 1**). We first generated a disease-specific KG by expanding MASLD-relevant nodes and augmented this network using liver transcriptomics from a patient data set. We then identified progression-correlated metabolic and hepatocyte-specific network nodes from bulk and single-cell patient data, nominating the FlavProt as a key target network. As this network is poorly described in MASLD, we validated its dysregulation and therapeutic potential in iPSC-derived and primary human hepatocytes undergoing multiple compounded injuries (Ci-Heps). Replenishing the availability of vitamin B2-derived FlavProt cofactor flavin adenine dinucleotide (FAD) alone mitigated injury-associated network perturbations, on molecular and functional levels, under compounded metabolic stress. Finally, we identified a polygenic FlavProt expression score that accurately discriminated liver decompensation risk in MASLD patients. This FlavProt signature identified decreased AIFM2 activity as a contributor to MASLD-associated hepatocyte death, which we experimentally mitigated by FAD replenishment.

**Fig. 1:**

Strategy of integrating computational network models with functional experimentation ex vivo and retrospectively stratified metabolic dysfunction-associated steatotic liver disease (MASLD) population outcomes. Graphical abstract for the identification, validation and translation of the flavoproteome as a target in MASLD.
