## Supplementary material for "Network modeling identifies vitamin B2 control of AIFM2 deficit-driven hepatocyte death in MASLD": Supp. Table 2

### Sheet: active_drugs_approved
	Drugs obtained from PPI Pipeline with permutation testing (n=1000, z < -1.96)
DrugBank_Accession	Drug Name	Mechanism of Action	Indication	distance	z-score	Drug Targets
DB00157	NADH	A nutrient used in some supplement products.	A nutrient used in some supplement products.	1.02098	-6.45179	HSD11B2, HSD17B3, NDUFB3, DHFR, HSD3B1, HIBADH, NDUFA6, ADH1C, HSD17B10, NDUFB2, CYB5R3, LDHAL6B, MT-ND1, MT-ND4, SORD, GSR, HSD17B7, PYCR2, RDH5, NDUFS8, DLAT, NDUFV2, NDUFA8, ALDH3B1, ADH5, GAPDHS, HSD17B1, HADHA, PDHB, NDUFA2, ALDH3A2, MTHFD2, MT-ND6, NDUFC2, NDUFB6, NDUFS3, NQO2, AKR1C1, MTHFD1, MT-ND3, HSD3B2, ALDH3B2, ALDH4A1, NDUFC1, PDHA2, NDUFB8, NDUFA3, NDUFA11, HSD17B4, ALDH6A1, LDHB, …
DB00142	Glutamic acid	A nutrient used to provide nutrition to some patients in hospitals or healthcare institutions.	An amino acid commonly found as a component in total parenteral nutrition.	1.26667	-3.82763	SLC1A1, GAD2, GLUD2, GRIA3, ASNS, DNPEP, GLS2, FPGS, PSAT1, AASS, GRIK3, TAT, GGCX, CPQ, BCAT1, GRIK4, GRM4, GPT2, ALDH18A1, GRIN2B, GRIN3A, GRIK1, GRIK2, SLC7A11, GRIN2A, SLC1A6, GIG18, PFAS, SLC1A2, EARS2, EPRS, GRIN2D, GCLM, GRIA2, GRIA4, BCAT2, FOLH1, GMPS, ENPEP, SLC1A7, NAGS, GRM7, ABAT, GRM8, GRIK5, GRIA1, GRM1, GOT2, SLC1A3, AADAT, OPLAH, GRIN1, GCLC, GLS, NADSYN1, GLUL, GRIN2C, _x000D_ G…
DB04841	Flunarizine	A medication used to prevent migraines in patients who have frequent and severe attacks.	A selective calcium-entry blocker used as migraine prophylaxis in patients with severe and frequent episodes who have not responded adequately to more common treatments.	1	-3.82035	HRH1, CALM1, CACNA1G, CACNA1H, CACNA1I
DB03310	Glutathione disulfide	An ingredient of some products that are used to rinse the eye during eye surgeries or other eye treatments.	An ingredient of ophthalmic irrigation solutions used during ophthalmological procedures.	1.2	-3.6165	GPX2, GSTM1, GPX5, GPX6, GSTA1, GSTA2, HPGDS, GPX7, GSTM5, MGST1, GSTM3, GSTP1, GSTM4, GSTT2B, GPX4, GPX8, GSTM2, GPX1, GSTT2, GPX3, GSTT1, GSR
DB00143	Glutathione	A cofactor for the enzyme glutathione peroxidase.	For nutritional supplementation, also for treating dietary shortage or imbalance	1.23684	-3.56461	MGST2, GPX4, GLRX, GPX2, GPX7, LTC4S, AKR1B1, GLO1, GPX3, GSR, GSTA4, GSTT1, GPX1, GSTM2, GPX5, GPX6, GSTO1, GSS, GSTK1, GLRX2, GSTA2, MMP9, GSTA1, GSTO2, GSTA5, GPX8, MGST3, HAGH, GSTM5, MGST1, CYP3A4, GSTA3, GSTZ1, GSTM4, GSTP1, HPGDS, ESD, GSTM3, GSTM1, GGT1
DB12010	Fostamatinib	A medication used to treat a condition of the immune system after attempting one other treatment.	A spleen tyrosine kinase inhibitor used to treat chronic immune thrombocytopenia after attempting one other treatment.	1.12	-3.39365	TNNI3K, PI4KB, MARK3, CAMKK2, RIPK4, MARK1, PIM1, PRKAB2, RAF1, CSN3, TSSK1B, CSNK2A2, TYRO3, SLK, EPHA4, CDK17, PDGFRA, MAPK9, IRAK1, RIPK2, TLK1, PRPF4B, PAK6, NEK11, NTRK2, EPHA8, TXK, TAOK2, AXL, MAP3K11, TBK1, NUAK1, CLASP1, TNK1, MAP4K2, ABL2, MTOR, PHKG1, CASK, MUSK, FGFR1, EPHA3, BTK, PAK3, MARK2, ZAK, RIOK2, MAP4K5, MAP3K6, TNIK, CAMK1D, DDR1, NEK2, PRKD1, FGFR3, PLK4, HIPK3, _x000D_ PRK…
DB00114	Pyridoxal phosphate	A nutrient commonly found in a wide variety of multivitamins.	A vitamin available in many formulations to correct vitamin B6 deficiency.	1.25532	-3.36874	CSAD, OAT, HDC, GOT1, SPTLC3, SDSL, , TLH6, PNPO, AGXT, PYGM, ODC1, SRR, ALAS2, KYNU, PYGB, SEPSECS, GLDC, GOT2, AGXT2, PHYKPL, GIG18, BCAT1, PSAT1, ABAT, NFS1, GPT, DDC, CCBL2, CCBL1, GADL1, IGSF10, SPTLC2, GPT2, GAD1, SGPL1, TAT, MOCOS, CTH, PDXP, CBS, SCLY, GAD65, SPTLC1, SHMT2, SHMT1, PROSC, GCAT, AZIN2, BCAT2, AADAT, ALAS1, SDS, GAD2
DB01440	gamma-Hydroxybutyric acid	A central nervous system depressant, activates GABA-B receptors	Treatment of cataplexy or excessive daytime sleepiness (EDS) in patients aged 7 years and older with narcolepsy, as well as idiopathic hypersomnia (IH) in adults	1	-3.30627	GABRB1, SLC52A2
DB03147	Flavin adenine dinucleotide	A medication used to treat conditions of low vitamin B levels.	A coenzyme form of vitamin B2 used in clinical conditions associated with vitamin B2 deficiency.	1.07407	-3.30439	CYB5R1, phr, petH, lpdV, cysJ, phrB, TPR, , fccA, GSR, xecC, ACOX1, murB, nadB, fpr, lpd, DPYD, camA, glf, NQO1, benC, NDUFA9, TXNRD1, ifcA, cry, npr, hmp, lpdA, trxB, bphA4, gor, DAO, fadH, ACADM, choA, pobA, IL4I1, GFER, XDH, soxA, pheA2, metF, thyX, IVD, DLD, FDXR, ahpF, NOS1, GR2, pox5, ACAD8, CYB5R3, abfD, mrsD, putA, pamO, m-6, MAOA, dld, dmg, AIFM1, POR, thiO, NQO2, _x000D_ pchF, choB, MAO…
DBDB03516	Eniluracil	Irreversibly inhibits dihydropyrimidine dehydrogenase (DPD), slowing the breakdown of 5-FU.	For the treatment of cancer in combination with 5-fluorouracil.	1	-3.29752	AOX1, XDH, DPYD
DB00115	Cyanocobalamin	A nutrient commonly found in a wide variety of multivitamins.	A vitamin available in many formulations to correct vitamin B12 deficiency.	1	-3.23051	MTR, MMAA, MUT, MMACHC, MTHFR, MTRR
DB14009	Medical Cannabis	Modulates cannabinoid receptors which are utilized endogenously by the body through the endocannabinoid system, which includes a group of lipid proteins, enzymes, and receptors that are involved in many physiological processes	Potential usefulness in the management of conditions such as chronic pain, spasticity, inflammation, epilepsy.	1.29268	-3.22429	PTGS1, CNR1, TRPV4, PPARG, CACNA1H, IDO1, CACNA1G, GPR12, FAAH, ACAT1, AANAT, HMGCR, GLRA1, SMPD1, HTR2A, OPRD1, GLRB, OPRM1, GLRA3, CHRNA7, CACNA1I, NAAA, TRPA1, GSR, SOD1, CAT, TRPM8, GPR18, GPR55, NAPEPLD, VDAC1, TRPV1, CRYZ, CNR2, HTR1A, CYP17A1, GPX1, PTGS2, PLA2G1B, TRPV3, TRPV2
DB05268	iCo-007	Is an antisense inhibitor of c-Raf kinase	Various eye diseases	0	-3.1798	RAF1
DB04973	LErafAON	Antisense inhibition of Raf-1 expression	Intended for the treatment of various forms of cancer.	0	-3.1798	RAF1
DB05052	MF101	Novel estrogen receptor beta (ERβ) selective agonist	Investigated for use/treatment in hormone replacement therapy: menopause and menopause.	0	-3.16054	ESR2
DB05404	AZD 3355	A reflux inhibitors	Investigated for use/treatment in gastroesophageal reflux disease (GERD).	0	-3.12293	TP53
DB13926	Cenegermin	A medication used to treat a condition that damages the outer layer of the eye.	A recombinant human nerve growth factor used to treat neurotrophic keratitis.	0	-3.12293	NTRK1
DB00117	Histidine	A nutrient used to provide nutrition to some patients who cannot eat food by mouth.	An amino acid commonly found as a component of total parenteral nutrition.	1	-3.11483	HDC, HAL, HARS, SLC38A3
DB09151	Flutemetamol (18F)	A medication used during diagnostic tests to look for signs of cognitive impairment due to any medical conditions, such as Alzheimerâ€™s Disease.	A radiopharmaceutical diagnostic agent used during Positron Emission Tomography (PET) imaging of the brain to estimate Î²-amyloid neuritic plaque density in adult patients to diagnose the causes of cognitive impairment.	0	-3.10456	APP
DB05846	Mito-4509	A non-feminizing estrogen analog that could affect mitochondrial metabolic pathways.	Investigated for use/treatment in alzheimer's disease, neurologic disorders, parkinson's disease, and retinal disorder	0	-3.10456	APP
DB05088	Tetrathiomolybdate	The ability to inhibit fibrosis in a number of well established animal models through the sequestration of available copper and inhibition of key fibrotric cytokines	Investigated for use/treatment in liver disease and pulmonary fibrosis.	0	-3.10456	APP
DB12034	Gantenerumab	A drug under investigation for the treatment of Alzheimer's disease.	A fully human IgG1Îº monoclonal antibody with specificity for amyloid-beta oligomers and fibrils under investigation for the treatment of Alzheimer's disease.	0	-3.10456	APP
DB09148	Florbetaben (18F)	A medication used during diagnostic tests to look for signs of cognitive impairment due to any medical conditions, such as Alzheimerâ€™s Disease.	A radiopharmaceutical diagnostic agent used during Positron Emission Tomography (PET) imaging of the brain to estimate Î²-amyloid neuritic plaque density in adult patients to diagnose the causes of cognitive impairment.	0	-3.10456	APP
DB12274	Aducanumab	A medication used to treat Alzheimer's disease.	A monoclonal antibody indicated in the treatment of Alzheimer's disease.	0	-3.10456	APP
DB09149	Florbetapir (18F)	A medication used during diagnostic tests to look for signs of cognitive impairment due to any medical conditions, such as Alzheimerâ€™s Disease.	A radiopharmaceutical diagnostic agent used during Positron Emission Tomography (PET) imaging of the brain to estimate Î²-amyloid neuritic plaque density in adult patients to diagnose the causes of cognitive impairment.	0	-3.10456	APP
DB00746	Deferoxamine	A medication used to treat high levels of iron in the blood.	A chelating agent used to treat iron or aluminum toxicity and some blood transfusion dependent anemias.	0	-3.10456	APP
DB05938	Edonerpic	A neurotrophic agent	Investigated for use/treatment in alzheimer's disease.	0	-3.10456	APP
DB06782	Dimercaprol	A medication used to reverse poisoning from various metals, such as arsenic, gold, mercury, and lead.	A chelating agent used as an antidote to arsenic, gold, and mercury poisoning, as well as acute lead poisoning in combination with edetate calcium disodium.	0	-3.10456	APP
DB05150	CAD106	Induce antibodies against the beta-amyloid-protein that inhibit the formation of plaques	Investigated for use/treatment in alzheimer's disease.	0	-3.10456	APP
DB14580	Lecanemab	A drug used to treat Alzheimerâ€™s Disease in patients with mild symptoms.	An amyloid beta-targeting antibody used to treat Alzheimerâ€™s Disease in patients with mild cognitive impairment or mild dementia with a known amyloid beta pathology.	0	-3.10456	APP
DB03754	Tromethamine	A medication used to treat a condition that results when the body creates excessive amounts of acid.	A proton acceptor used for the prevention and correction of metabolic acidosis associated with various clinical conditions, such as cardiac bypass surgery.	0	-3.10456	APP
DB00945	Acetylsalicylic acid	A painkiller used to treat pain, fever, inflammation, and migraines, as well as reduce the risk of heart attacks, strokes, and other events.	A salicylate used to treat pain, fever, inflammation, migraines, and reducing the risk of major adverse cardiovascular events.	0.965517	-3.00326	NEU1, CASP3, NFKBIA, CASP1, PRKAB1, PCNA, PRKAA2, MAPK3, IKBKB, TNFAIP6, MAPK4, PTGS1, HSPA5, AKR1C1, PTGS2, MAPK15, EDNRA, RPS6KA3, PRKAG2, TP53, PRKAG3, CCND1, PRKAA1, PRKAG1, MAPK6, MAPK1, MAPK7, MYC, PRKAB2
DB01115	Nifedipine	A medication used to manage high blood pressure and to relieve chest pain.	A dihydropyridine calcium channel blocker indicated for the management of several subtypes of angina pectoris, and hypertension.	1.2	-2.95254	CACNA1H, NR1I2, CACNA1C, CACNB2, CALM1, CACNA1I, CACNA1D, CACNA1G, CACNA1S, KCND3
DB04892	Phenserine	A phenylcarbamate of physostigmine, is a reversible acetyl-selective cholinesterase inhibitor.	For the treatment of Alzheimer's disease (AD).	0.666667	-2.92294	APP, ACHE, BCHE
DB00126	Ascorbic acid	A nutrient commonly found in a wide variety of multivitamins.	A vitamin used to correct vitamin C deficiency and to increase the intestinal absorption of iron.	1.09524	-2.87648	BBOX1, EGLN3, P3H1, xylA, OGFOD2, , TMLHE, EGLN2, PLOD2, P3H2, PAM, OGFOD1, ALKBH3, PLOD1, ALKBH2, P4HA1, P4HTM, PHYH, EGLN1, PLOD3, DBH, P3H3, KDM5D
DB05505	NM-702	A novel drug that inhibits phosphodiesterase as well as thromboxane A2 synthase.	Investigated for use/treatment in peripheral vascular disease.	1	-2.84421	TBXAS1
DB06281	Torcetrapib	An inhibitor of cholesteryl ester-transfer protein (CETP) that increases high-density lipoprotein (HDL) cholesterol levels.	Investigated for use/treatment in peripheral vascular disease and hyperlipidemia.	1	-2.79078	CETP
DB04564	Gluconolactone	An ingredient used in medications to dissolve kidney stones, products to protect the skin, and as a preservative in food or medication products.	A polyhydroxy acid used in the dissolution of calculi and used as an additive in various drug products to maintain consistency and other characteristics.	1	-2.72097	LCT
DB14006	Choline salicylate	Inhibition of prostaglandin synthesis and reduces fever by acting on the hypothalamus heat-regulating center. It also inhibits the generation of impulses through the inhibition of cyclooxygenase enzyme (COX).	The relief of pain and discomfort of common mouth ulcers, cold sores, denture sore spots, infant teething and mouth ulcers	1	-2.68256	CHRNA7, PLD2, ACHE, BCHE, PLD1, PCYT1A, PCYT1B
DB14533	Zinc chloride	A medication used to treat low zinc levels or in nutrition for patients who cannot eat.	A medication used to treat zinc deficiencies and associated symptoms and also in total parenteral nutrition.	1.20833	-2.63459	KNG1, GAPDHS, MT3, CLU, PRDX1, CPN2, SERPINA3, TP73, C1QC, PARP1, AHSG, MPG, SERPINA6, PSPH, TP53, INS, HP, IGFALS, CCS, C4BPB, SEMG2, TF, ESR1, APOL1, ASPA, HBA1, MGMT, KLKB1, F11, C4BPA, MT1A, S100A7, ITIH3, S100A2, S100A8, BRCC3, APOBEC1, PGLYRP2, APLP1, FGA, C5, A2M, DCD, APOE, APOB, SHBG, ORM2, PZP, MMP9, S100A9, CFH, APOBR, HDAC1, ITIH2, VTN, GLRA1, SIVA1, TTR, APLP2, CPN1, _x000D_ HPX, JCH…
DB02709	Resveratrol	A phytoalexin, has been found to inhibit herpes simplex virus types 1 and 2 (HSV-1 and HSV-2) replication.	Being investigated for the treatment of Herpes labialis infections (cold sores).	1	-2.63308	PPARA, AKT1, NR1I3, PTGS1, CLEC14A, ITGA5, CSNK2A1, SNCA, NQO2, MTNR1A, ESR1, SIRT1, PTGS2, AHR, CBR1, PI4K2B, SLC2A1, MTNR1B, APP, YARS, PPARG, ALOX15, KHSRP, ALOX5, ITGB3, NR1I2
DB14548	Zinc sulfate, unspecified form	I medication used to raise zinc levels in patients that need supplementation or cannot eat.	A zinc supplement indicated in parenteral nutrition.	1.20833	-2.62851	GAPDHS, CCS, CP, S100A7, KLKB1, ASPA, INS, APP, CPN2, CLU, C1S, AHSG, MT3, CPN1, C4BPB, ESR1, IGFALS, PGLYRP2, IL3, GLRA1, MGMT, HBA1, APOBR, S100A9, TP53, ITIH4, APOL1, C4BPA, S100A8, SOD1, HDAC4, PZP, SERPIND1, BRCC3, APOBEC1, ITIH2, PSPH, C5, TPI1, TTR, P4HB, SEPP1, HDAC8, APOA1, PARP1, MMP9, C1QC, SIVA1, SERPINA6, C3, JCHAIN, TUFM, HDAC1, MT2A, ITIH3, C1R, SERPINA3, HP, ORM2, _x000D_ UTRN, A2…
DB00316	Acetaminophen	A medication used to reduce fever and treat pain.	An analgesic drug used alone or in combination with opioids for pain management, and as an antipyretic agent.	1	-2.62773	PTGES3, PTGS1, PTGS2, TRPV1
DB00812	Phenylbutazone	A painkiller used to treat backache and a certain type of arthritis.	An NSAID used to treat backache and ankylosing spondylitis.	1	-2.58254	PTGIS, PTGS1, PTGS2
DB14011	Nabiximols	A plant extract from the Cannabis species Cannabis sativa L. that has been purified into the active components CBD (cannabidiol) and THC (delta-9-tetrahydrocannabinol).	Adjunctive treatment for symptomatic relief of spasticity in patients with multiple sclerosis (MS)	1.36364	-2.52724	VDAC1, CACNA1H, CYP1B1, TRPV1, GSR, GLRA1, HTR2A, CACNA1I, TRPV4, PTGS1, FAAH, SOD1, GLRA3, HMGCR, PPARG, GPX1, CYP3A5, CYP2D6, GPR55, CACNA1G, CYP17A1, AANAT, TRPA1, ACAT1, NAAA, OPRM1, HTR1A, TRPM8, IDO1, CAT, CYP1A1, CNR2, CNR1, OPRD1, TRPV2, CRYZ, GPR18, GLRB, PTGS2, TRPV3, CYP1A2, CYP3A7, GPR12, CHRNA7
DB00795	Sulfasalazine	A medication used to treat some inflammatory bowel diseases and types of arthritis.	A salicylate used to treat Crohn's disease, ulcerative colitis, and rheumatoid arthritis.	1	-2.51153	PTGS2, ALOX5, ACAT1, NFKB1, PTGS1, PLA2G1B, SLC7A11, NFKB2
DB00936	Salicylic acid	A medication used to treat a number of skin conditions.	An acid used to treat acne, psoriasis, calluses, corns, keratosis pilaris, and warts.	1	-2.46055	PTGS2, AKR1C1, PTGS1
DB14050	Cannabidivarin	Inhibit the activity of diacylglycerol (DAG) lipase-α, the primary synthetic enzyme of the endocannabinoid, 2-arachidonoylglycerol (2-AG).	Orphan designation by the European Medicines Agency for use in Rett Syndrome and Fragile X Syndrome.	1.25	-2.45786	TRPV2, TRPV1, TRPA1, DAGLA
DB00382	Tacrine	A medication used for the treatment of Alzheimer's disease symptoms.	An anticholinesterase drug used for the management of Alzheimer's disease symptoms.	1	-2.45673	CES1, BCHE, ACHE
DB09061	Cannabidiol	A medication derived from cannabis that is used for various medical conditions, such as seizures, certain conditions of severe pain, and muscle spasms in certain disorders affecting the brain and spinal cord.	An active cannabinoid used as an adjunctive treatment for the management of seizures associated with Lennox-Gastaut syndrome or Dravet syndrome and symptomatic relief of moderate to severe neuropathic pain or other painful conditions, like cancer.	1.36364	-2.45479	AANAT, GPR12, HMGCR, CNR2, GLRA1, CACNA1I, PTGS1, OPRD1, ACAT1, TRPM8, VDAC1, TRPA1, GPR55, HTR3A, HTR1A, GLRB, TRPV3, CYP17A1, CAT, PPARG, CYP3A5, NQO1, CACNA1G, GPR18, PTGS2, NAAA, IDO1, CYP2D6, CYP1B1, CNR1, GSR, HTR2A, SOD1, CYP3A7, OPRM1, TRPV4, CYP1A2, GPX1, CHRNA7, TRPV1, GLRA3, TRPV2, CACNA1H, ADORA1
DB08896	Regorafenib	A chemotherapy drug used to treat patients with colorectal cancer, digestive tract tumors, and liver cancer.	A kinase inhibitor used to treat patients with metastatic colorectal cancer, unresectable, locally advanced, or metastatic gastrointestinal stromal tumors, and hepatocellular carcinoma.	0.888889	-2.45169	FLT4, RET, KIT, PDGFRA, PDGFRB, FGFR1, FGFR2, FRK, RAF1, MAPK11, ABL1, EPHA2, BRAF, FLT1, KDR, TEK, NTRK1, DDR2
DB00768	Olopatadine	A medication used to treat allergic reactions in the eyes and nose.	A histamine H1 antagonist used to treat allergic conjunctivitis and rhinitis.	1.14286	-2.4431	S100A2, S100B, HRH3, S100A1, S100A13, HRH2, S100A12, HRH1
DB00637	Astemizole	A medication used to treat allergies.	A second generation antihistamine used to treat allergy symptoms.	1	-2.39597	MAPT, KCNH2, HRH1, KCNH1
DB01176	Cyclizine	A medication used to reduce nausea and vomiting caused by motion sickness or a medical condition.	An antihistamine and antiemetic drug used for the prevention and treatment of nausea, vomiting, and dizziness associated with motion sickness, and vertigo.	1	-2.39381	SULT1E1, HRH1
DB08912	Dabrafenib	A chemotherapy drug used to treat a type of skin cancer, lung cancer,and thyroid cancer.	A kinase inhibitor used to treat patients with specific types of melanoma, non-small cell lung cancer, and thyroid cancer.	0.8	-2.38062	SIK1, BRAF, NEK11, RAF1, LIMK1
DB09462	Glycerin	An osmotic laxative	It is used as a solvent, emollient, pharmaceutical agent, and sweetening agent.	1.09091	-2.37762	PAPSS1, ADH1B, PLA2G2E, ARF1, ISYNA1, PAEP, PPARD, mutL, nrdB, GSTZ1, NAGA, ITPR1, TRDMT1, mutY
DB00328	Indomethacin	A painkiller medication used to treat various types of pain in adults, as well as for the reversal of heart defects in premature infants.	A nonsteroidal anti-inflammatory (NSAID) used for symptomatic management of chronic musculoskeletal pain conditions and to induce closure of a hemodynamically significant patent ductus arteriosus in premature infants.	1.1	-2.36339	PLA2G2A, AKR1C3, PTGS1, PTGS2, PPARA, GLO1, PTGDR2, PTGR2, EIF2AK2, PPARG
DB01388	Mibefradil	A tetralol calcium channel blocking agent that inhibits the influx of calcium ions across both the T (low-voltage) and L (high-voltage) calcium channels of cardiac and vascular smooth muscle	For the treatment of angina and high blood pressure.	1.45455	-2.36244	CACNA1F, CACNB1, CACNA1I, CACNA1S, CACNA1G, CACNA1D, CACNA1C, CACNB3, CACNA1H, CACNB4, CACNB2
DB01593	Zinc	A mineral used as an ingredient in nutritional supplements, and to treat conditions in which the zinc levels in the body is lower than normal.	An essential element commonly used for the treatment of patients with documented zinc deficiency.	1.23967	-2.34529	KNG1, VTN, TF, FN1, KRT1, S100A8, DCD, SERPIND1, PSPH, IGFALS, UTRN, HDAC4, CLU, C4BPA, A2M, PRDX1, KLKB1, S100A7, APOL1, KRT10, F13B, ITIH2, HPR, MT3, GLRA1, AHSG, PON1, MPG, KRT2, KRT6A, C1QC, KRT16, S100A9, ASPA, APP, C4BPB, GSN, APOA2, TTR, SERPINA3, APOE, HDAC1, MMP9, INS, F2, HBB, KRT5, CPN2, KRT14, C1R, TPI1, APOA4, APOA1, PZP, A1BG, C8A, C1S, DSP, AGT, BDKRB1, CPN1, _x000D_ SERPINA4, IGHM…
DB06832	Prinaberel	An estrogen receptor beta agonist.	Not available	0.5	-2.33984	ESR2, NCOA1
DB14487	Zinc acetate	A medication used to treat low zinc in the blood.	A medication used to treat zinc deficiency.	1.23967	-2.33856	ITIH2, APOA1, KLKB1, S100A7, DSP, TF, KRT6A, PON1, SERPINA3, BRCC3, MMP9, PZP, CCS, SOD1, KRT14, , KRT10, S100A8, C1R, TP73, ESR1, F2, PRDX1, APOL1, HPR, IGFALS, APOE, PSPH, UTRN, IGHM, MT3, VTN, ALDOA, BDKRB1, AHSG, C1QC, MT1A, C4BPA, ASPA, TTR, JUP, APP, CPN1, KRT5, KRT2, KRT1, SERPIND1, HDAC4, AGT, CLU, SERPINA6, APOBR, IGLV3-21, KRT16, APOA4, PDIA3, HBA1, GAPDHS, CPN2, TP53, _x000D_ GLRA1, PD…
DB09130	Copper	An ingredient found in supplements and vitamins.	A transition metal found in a variety of supplements and vitamins, including intravenous solutions for total parenteral nutrition (TPN).	1.16312	-2.31151	KRT9, PARK7, CFH, RACK1, PRNP, CLEC3B, SERPINA1, C4B, HBA1, APP, APOC3, C9, PPIA, C3, PRDX6, GSS, AHSG, PGK1, C1QC, SERPINA7, SERPINC1, CYB5R3, S100A2, C8B, HIST1H2BC, HNRNPH3, SERPINA6, CLIC1, LUM, CBX5, CLU, APOD, SERPINF1, GSR, EEF1A1, HPR, EIF4A1, APOC2, SFPQ, NEIL2, HNRNPL, IGLL1, CFI, SERPING1, NME1, ANXA5, ANXA4, AHCY, SCO1, PEBP1, IGHG1, IAPP, SERPINE1, SERPINF2, TAC3, TUBA3C, _x000D_ PTG…
DB04789	5-methyltetrahydrofolic acid	A methylated derivate of tetrahydrofolate	Not available	1	-2.30849	AMT
DB03619	Deoxycholic acid	An injection used under the chin to reduce the appearance of a double chin or extra fatty tissue in this area.	A cytolytic agent injected subcutaneously to improve the appearance submental fat.	1.35714	-2.30835	GSTP1, EFTUD1, GSTA2, HPGDS, GSTA1, ksi, ctaD, acrB, cbh, GSTT2B, GSTM1, ctaC, GSTM4, GSTM3, GSTT1, GPBAR1, GSTM2, GSTT2, NR1H4, aldA, ppcA, GSTM5
DB06151	Acetylcysteine	A medication used to thin the mucus in certain lung conditions, and also as an antidote for acetaminophen overdose.	A medication that can be used as a mucolytic in patients with certain lung conditions and as an antidote for acetaminophen overdose.	1.1	-2.29771	GRIN2A, GRIN3A, SLC7A11, CHUK, GRIN2D, GRIN2B, ACY1, IKBKB, GSS, GRIN1
DB04899	Nesiritide	A medication used to treat a sudden worsening of the signs and symptoms of heart failure, which typically includes difficulty breathing.	A recombinant natriuretic peptide used for the treatment of patients with acutely decompensated congestive heart failure who have dyspnea at rest or with minimal activity.	1.33333	-2.29273	NPR3, NPR1, NPR2
DB00159	Icosapent	A component of fish oils that is found in many supplements.	A polyunsaturated fatty acid, usually found in fish oils, that is used in many supplements.	1.08333	-2.28856	PPARA, ALOX5, ACSL4, PTGS1, FABP7, PTGS2, PPARD, SLC8A1, FFAR1, TRPV1, FADS1, PPARG
DB00131	Adenosine phosphate	Nucleotide found in RNA that affect a number of immune functions, including the reversal of malnutrition and starvation-induced immunosuppression, the enhancement of T-cell maturation and function, the enhancement of natural killer cell activity, the improvement of delayed cutaneous hypersensitivity, helping resistance to such infectious agents as Staphylococcus aureus and Candida albicans, and f…	For nutritional supplementation, also for treating dietary shortage or imbalance	1.0625	-2.2786	PRKAB1, PRKAA1, FBP1, PRKAB2, PDE4D, PRKAA2, PDE4B, PRKAG2, PRKAG3, CREB1, PRKAG1, ADCY1, ADK, ACSL1, ACSS2, HINT1
DB00149	Leucine	A nutrient used to provide nutrition to some patients in hospitals and healthcare institutions.	An amino acid commonly found as a component of total parenteral nutrition.	1	-2.27547	LARS, LARS2, LCMT2, LCMT1, BCAT1, BCAT2
DB02938	Heptanoic acid	Not available	Not available	1	-2.27439	PLA2G1B
DB00593	Ethosuximide	A medication used to treat certain types of seizures.	An anticonvulsant used to treat petit mal seizures.	1	-2.26605	CACNA1G
DB05246	Methsuximide	An anti-seizure medication.	A succinimide anticonvulsant that increases the seizure threshold. Primarily used for childhood absence seizures. Functions by suppressing paroxysmal spike-and-wave patterns associated with lapses of consciousness in absence seizures.	1	-2.26605	CACNA1G
DB00347	Trimethadione	A medication used to control seizures called petit mal seizures (also known as absence seizures) that have not responded well to other medications.	An anticonvulsant agent indicated for the control of treatment-refractory petit mal seizures.	1	-2.26605	CACNA1G
DB00617	Paramethadione	An oxazolidinedione anticonvulsant	Used for the control of absence (petit mal) seizures that are refractory to treatment with other medications.	1	-2.25778	CACNA1I
DB00400	Griseofulvin	An antifungal agent	For the treatment of ringworm infections of the skin, hair, and nails	1	-2.24145	KRT12, TUB2
DB00745	Modafinil	A medication used to treat excessive sleepiness caused by certain medical conditions.	A stimulant used to improve wakefulness in patients with sleep apnea, narcolepsy, or shift work disorder.	1	-2.21566	SLC6A3, ADRA1B
DB00132	alpha-Linolenic acid	One of the omega-3 fatty acids and a nutrient found in many nutritional supplements.	A polyunsaturated omega-3 fatty acid found in many supplements.	1.09091	-2.21196	PPARD, ELOVL2, NR1H4, SLC8A1, ELOVL5, RXRA, PPARA, PPARG, TRPV1, FADS1, FADS2
DB05883	ABX-PTH	Targets and neutralizes the action of parathyroid hormone (PTH).	Investigated for use/treatment in chronic renal failure and parathyroid disorders.	1	-2.2096	PTH
DB01244	Bepridil	A calcium channel blocker	For the treatment of hypertension, and chronic stable angina	1.2	-2.19026	CACNA1A, TNNC1, CACNA1H, KCNQ1, PDE1B, PDE1A, KCNH2, ATP1A1, CACNA2D2, CALM1
DB08827	Lomitapide	A medication used to lower cholesterol in patients with a genetic condition that causes abnormally high cholesterol levels called homozygous familial hypercholesterolemia (HoFH).	A microsomal triglyceride transfer protein inhibitor used to lower cholesterol associated with homozygous familial hypercholesterolemia (HoFH), reducing risk of cardiovascular events such as myocardial infarction and stroke.	1	-2.17879	MTTP
DB05678	SLx-4090	A microsomal triglyceride transfer protein (MTTP) inhibitor.	Investigated for use/treatment in hyperlipidemia.	1	-2.17879	MTTP
DB04852	Implitapide	A microsomal triglyceride transfer protein (MTP)-inhibitor.	For the treatment of atherosclerosis.	1	-2.17879	MTTP
DB09238	Manidipine	A medication used to treat high blood pressure.	A dihydropyridine calcium channel blocker used to treat hypertension.	1.41667	-2.17328	CACNA1I, CACNA1F, CACNA1G, CACNA1S, CACNA1C, CACNA1H, CACNA1A, CACNB4, CACNB1, CACNB3, CACNB2, CACNA1D
DB12418	Saccharin	A zero-calorie artificial sweetener used to sweeten the taste of other products.	A non-nutritive artificial sweetener for sweetening foods and drinks.	1	-2.17124	CA3
DB14723	Larotrectinib	A medication used to treat cancers that carry a specific type of mutation.	A kinase inhibitor used to treat solid tumors with neurotrophic receptor tyrosine kinase gene fusion, are metastatic, high risk for surgery, or have no alternative treatments.	0.666667	-2.17076	NTRK2, NTRK3, NTRK1
DB05190	XL281	Novel small molecule drug designed to specifically inhibit RAF kinases	Investigated for use/treatment in solid tumors.	0.5	-2.16993	BRAF, RAF1
DB00783	Estradiol	A medication used to treat some symptoms of menopause, prevent postmenopausal osteoporosis, treat low estrogen, breast cancer, and advanced prostate cancer.	An estrogenic steroid used to treat vasomotor symptoms of vulvar and vaginal atrophy in menopause, hypoestrogenism, prevention of postmenopausal osteoporosis, treatment of breast cancer, and advanced androgen-dependent carcinoma of the prostate.	1	-2.16434	BECN1, CHRNA4, ESR1, NR1I2, ESR2, GPER1, MT-ATP6
DB00481	Raloxifene	A medication used to prevent bone loss and treat breast cancer in postmenopausal women.	A selective estrogen receptor modulator that is used to prevent and treat osteoporosis and reduce the risk of invasive breast cancer in high-risk postmenopausal women.	0.75	-2.16283	ESR2, ESR1, SERPINB9, TFF1
DB06152	Nylidrin	A medication that works by dilating blood vessels to increase blood flow and is used to treat a variety of conditions.	A vasodilator used to treat patients with peripheral vascular disorders, and elderly patients with symptoms associated with organic mental disorders.	1	-2.14823	IFNAR2, CACNA1I
DB02659	Cholic Acid	A medication used to treat disorders that lead to reduced liver function and impaired digestion or absorption of lipids in the body.	A bile acid used for the treatment of bile acid synthesis disorders due to single enzyme defects and as an adjunctive treatment of peroxisomal disorders with disrupted liver function.	1.2381	-2.1392	PLA2G1B, COX4I1, MT-CO1, COX7B, FABP6, COX6C, CES1, MT-CO2, ESRRG, COX8A, NR1H4, DKFZp686P18130, ADH1C, COX5A, GPBAR1, COX7C, FECH, COX5B, COX6B1, COX7A1, cbh, MT-CO3, COX6A2
DB04216	Quercetin	A natural chemical found in foods and natural supplement products.	A natural flavonoid found in foods and natural supplement products.	1.04167	-2.13907	CSNK2B, ACTB, NQO2, HCK, AHR, PIM1, HSP90AA1, EIF3F, CYP1B1, UGT3A1, UBA1, CSNK2A1, ESR2, CEBPB, NR1I2, PIK3CG, SHBG, ttgR, RUVBL2, SF3B3, HIBCH, ESR1, fabZ, ATP5B, HSPA2, ATP5A1, ATP5C1, CBR1, STK17B
DB06515	Resiniferatoxin	A naturally occurring, ultrapotent capsaicin analog that activates the vanilloid receptor	Investigated for use/treatment in interstitial cystitis and urinary incontinence.	1	-2.13437	TRPV1
DB11131	Capsicum oleoresin	A medication used to treat minor aches and pains of muscles and joints.	A medication used to treat minor aches and pains of muscles and joints.	1	-2.13437	TRPV1
DB09120	Zucapsaicin	A medication used to relieve pain in conditions of the bone and joint.	A topical analgesic used as an adjunct to relieve severe pain of osteoarthritis of the knee in selected adult patients.	1	-2.13437	TRPV1
DB11324	Nonivamide	A naturally occurring analog of Capsaicin, an agonist of the VR1 (vanilloid/TRPV1 receptor).	Used as a topical analgesic	1	-2.13437	TRPV1
DB00674	Galantamine	A medication used to reduce the severity of dementia in patients with Alzheimer's Disease.	A cholinesterase inhibitor used to manage mild to moderate dementia associated with Alzheimer's Disease.	1	-2.1331	ACHE, BCHE, CHRNA7,
DB06712	Nilvadipine	A drug used to treat high blood pressure.	A calcium channel blocker used to manage arterial hypertension.	1.46154	-2.1319	CACNA1F, CACNA1S, CACNA2D1, CACNA1I, CACNA2D3, CACNA1D, CACNA1C, CACNA1H, CACNB2, CACNA1G, CACNB3, CACNB1, CACNB4
DB00613	Amodiaquine	A medication to treat malaria.	An antimalarial drug.	1	-2.12717	HNMT
DB04832	Zimelidine	The first marketed selective serotonin reuptake inhibitor (SSRI) antidepressant.	For the treatment of depression.	1	-2.12116	MAOA, MAOB, SLC6A4
DB00325	Nitroprusside	A medication used to lower blood pressure, to reduce blood pressure in order to lessen bleeding after surgery, and to improve heart failure.	A direct acting vasodilator used to treat hypertension, to induce controlled hypotension to reduce postoperative bleeding, and to manage acute heart failure.	1	-2.12002	NPR1
DB00727	Nitroglycerin	A medication used to treat and prevent chest pain caused by a heart condition, as well as other conditions such as high blood pressure and skin tears in the anus.	A nitrate vasodilator used to treat or prevent angina, heart failure, hypertension, and anal fissures.	1	-2.12002	NPR1
DB05034	Ularitide	A synthetic form of urodilatin, a naturally occurring human natriuretic peptide that is involved in regulating blood pressure and the excretion of water and sodium from the kidneys.	Investigated for use/treatment in congestive heart failure.	1	-2.12002	NPR1
DB01612	Amyl Nitrite	A medication that increases blood flow and is used to relieve chest pain.	A fast acting vasodilator used for rapid relief of angina pectoris.	1	-2.12002	NPR1
DB00883	Isosorbide dinitrate	A medication used to treat chest pain in heart disease.	A vasodilator used to treat angina in coronary artery disease.	1	-2.12002	NPR1
DB00591	Fluocinolone acetonide	A medication used to treat various skin conditions.	A corticosteroid used to treat skin conditions, eczematous otitis externa, diabetic macular edema, and non-infectious uveitis of the posterior segment of the eye.	1	-2.11568	NR3C1, ANXA2, PLA2G1B, ANXA1, ANXA3, ANXA4, ANXA5
DB00580	Valdecoxib	A pain killer medication used to treat arthritis and painful symptoms during the menstrual cycle.	A COX-2 inhibitor used to treat osteoarthritis and dysmenorrhoea.	1	-2.11511	CA3, CA2, PTGS2
DB00215	Citalopram	A medication used to treat depression.	A selective serotonin reuptake inhibitor (SSRI) used in the treatment of depression.	1	-2.10955	SLC6A4, HRH1
DB01114	Chlorpheniramine	A medication used to treat allergy symptoms such as cough.	A histamine-H1 receptor antagonist indicated for the management of symptoms associated with upper respiratory allergies.	1.25	-2.09864	SLC6A4, SLC6A3, HRH1, SLC6A2
DB01050	Ibuprofen	A pain medication used to reduce fever, pain, and inflammation.	An NSAID and non-selective COX inhibitor used to treat mild-moderate pain, fever, and inflammation.	1.1	-2.07591	PPARG, THBD, CFTR, PTGS2, BCL2, GP1BA, PPARA, FABP2, S100A7, PTGS1
DB04851	Biricodar	Modulator of P-glycoprotein (Pgp) and multidrug resistance protein (MRP-1)	Administered intravenously, biricodar dicitrate is to be used in combination with cancer chemotherapy agents.	1	-2.05052	ABCG2, ABCC1, ABCB5
DB00939	Meclofenamic acid	A painkiller used to treat mild to moderate pain, menstrual symptoms, and some types of arthritis.	An NSAID used to treat mild to moderate pain, primary dysmenorrhea, heavy menstrual blood loss, rheumatoid arthritis, and osteoarthritis.	1.2	-2.04934	PTGS1, ALOX5, PTGS2, KCNQ3, KCNQ2
DB09258	Bemiparin	A medication used to prevent blood clots during surgery and dialysis.	An ultra-low molecular weight heparin (ultra-LMWH) used to prevent thromboembolism following surgery and extracorporeal clotting during dialysis.	1	-2.04652	SERPINC1, F10, SERPIND1
DB06774	Capsaicin	A medication used to relieve pain in the muscles and joints.	A topical analgesic agent used for the symptomatic relief of neuropathic pain associated with post-herpetic neuralgia, as well as other muscle and joint pain.	1	-2.04496	PHB2, TRPV1
DB15354	Evinacumab	A once-monthly injection used with other cholesterol-lowering therapies to treat a rare type of high cholesterol caused by a genetic disorder.	A monoclonal antibody targeted against angiopoetin-like protein 3 (ANGPTL3) used as an adjunct with other lipid-lowering therapies for the treatment of homozygous familiar hypercholesterolemia.	1	-2.03829	ANGPTL3
DB03323	Maltose	A drug used as a sweetener and an inactive ingredient in drug products.	A sugar used as a sweetener and an inactive ingredient in drug products.	1	-2.03829	aglA, treZ, malE, malP, spoII, , AMY2B, amyM
DB03756	Doconexent	A fatty acid (often known as omega 3 fatty acid) used in a variety of nutritional supplements to support a healthy brain and a healthy heart.	An omega 3 fatty acid used in a variety of nutritional supplements to support central nervous system and cardiovascular health.	0.857143	-2.02647	SREBF1, RXRA, MYC, RXRB, RXRG, PPARA, PPARG
DB00134	Methionine	A nutrient used to provide nutrition to some patients in hospitals or healthcare institutions.	An amino acid commonly found as a component in total parenteral nutrition.	1.2	-2.01834	MTR, BHMT, METAP2, BHMT2, MTRR
DB00174	Asparagine	Non-essential amino acid that is involved in the metabolic control of cell functions in nerve and brain tissue.	Used for nutritional supplementation, also for treating dietary shortage or imbalance.	1.125	-2.01127	ASRGL1, SLC38A1, SLC1A5, NARS, SLC38A4, NARS2, SLC38A2, SLC38A3, ASNS
DB00122	Choline	A nutrient commonly found in a wide variety of multivitamins.	A nutrient found in a wide variety of vitamins including pre-natal formulations.	1.125	-2.00431	ACHE, PHOSPHO1, CHRNA7, PCYT1B, PLD2, PCYT1A, BCHE, PLD1
DB06525	Ganstigmine	Orally active, geneserine derived, carbamate-based acetylcholinesterase inhibitor	Investigated for use/treatment in alzheimer's disease.	1	-1.98144	ACHE
DB03348	Huperzine B	Naturally occurring sesquiterpene alkaloid, thought to be an inhibitor of the enzyme acetylcholinesterase.	Investigated for use/treatment in alzheimer's disease.	1	-1.98144	ACHE
DB01400	Neostigmine	A medication used to treat myasthenia gravis, a condition that causes muscle weakness.	A cholinesterase inhibitor used in the symptomatic treatment of myasthenia gravis by improving muscle tone.	1	-1.98144	ACHE
DB04859	Zanapezil	A selective acetylcholine (ACh) esterase inhibitor	For the treatment of dementia in subjects with Alzheimer’s disease.	1	-1.98144	ACHE
DB00863	Ranitidine	A medication used to treat ulcers, acid reflux, and conditions that cause the stomach to produce too much acid.	A histamine H2 antagonist used to treat duodenal ulcers, Zollinger-Ellison syndrome, gastric ulcers, GERD, and erosive esophagitis.	1	-1.98144	ACHE, HRH2
DB01122	Ambenonium	A medication used to treat myasthenia gravis (a disease that causes weakness in important muscles responsible for things like movement and breathing).	A cholinesterase inhibitor that targets both muscarinic and nicotinic receptors indicated for the treatment of myasthenia gravis.	1	-1.98144	ACHE
DB13503	Tyrothricin	An antibiotic used to treat a wide variety of infections in the body.	A topical antibiotic with broad spectrum activity against Gram positive bacteria and some fungal infections.	1	-1.98144	ACHE, lacZ
DB04864	Huperzine A	Naturally occurring sesquiterpene alkaloid, thought to be an inhibitor of the enzyme acetylcholinesterase.	Investigated for use/treatment in alzheimer's disease.	1	-1.98144	ACHE
DB08167	Methylthioninium	A medication used to treat a specific blood disorder related to poisoning.	The phenothiazine cation in methylene blue commonly used to treat methemoglobinemia.	1	-1.98144	, ACHE
DB12965	Silver	Silver ions mediate antibacterial effects via disrupting the bacterial, fungal, an	Indicated for the treatment of acne for topical use or the management of dental caries for dental use.	1.4375	-1.9636	MT2A, ALB, MT1X, A2M, MT1M, CP, MT1E, TESMIN, MT1F, MT1G, MT1DP, MTF1, MT1B, MT3, MT1A, MT1HL1, MT1H, MT1L, MT4
DB05262	Oxypurinol	Inhibits the enzyme xanthine oxidase, blocking the conversion of the oxypurines hypoxanthine and xanthine to uric acid.	Intended for the treatment of congestive heart failure and hyperuricemia.	1	-1.96325	XDH
DB04854	Febuxostat	A medication used for the treatment of excess of a chemical called uric acid in adults with gout, a form of inflammatory arthritis affecting body tissues and joints.	A xanthine oxidase inhibitor used for the management of chronic hyperuricemia in adults with gout who have an inadequate response or intolerance to allopurinol.	1	-1.96325	XDH
DB00437	Allopurinol	A medication used to treat a painful disease called gout, and to lower the levels of an acid called uric acid caused by different types of cancers, and to treat some types of kidney stones.	A xanthine oxidase inhibitor used to reduce urinary and serum uric acid concentrations in patients with gout, recurrent calcium oxalate calculi, and various malignancies.	1	-1.96325	XDH

### Sheet: Sheet1
Key Protein Nodes
Protein
APP
C15orf48
CUL3
ESR2
GRB7
HSCB
HSPA8
IMMP1L
LRRK2
MRPL10
MRPL13
MRPL14
MRPL15
MRPL16
MRPL19
MRPL2
MRPL24
MRPL27
MRPL32
MRPL33
MRPL34
MRPL39
MRPL4
MRPL40
MRPL41
MRPL42
MRPL43
MRPL45
MRPL48
MRPL52
MRPL54
MRPL57
MRPL9
MRPS10
MRPS11
MRPS14
MRPS21
MRPS23
MRPS28
MRPS30
MRPS33
MRPS7
MT-ND6
MYC
MYCN
NDUFA4
NDUFA8
NDUFAB1
NDUFB10
NDUFB11
NDUFB6
NDUFS2
NDUFS3
NDUFS5
NDUFS8
NTRK1
PLEKHA4
PRKN
RAF1
RPL10
RPL37
RTF1
SLC25A3
TP53
TRIM25
TRIM67
UBC
UQCRB
VIRMA
ZRANB1
