## Supplementary material for "Network modeling identifies vitamin B2 control of AIFM2 deficit-driven hepatocyte death in MASLD": Supp. Table 3

### Sheet: drug_network_proximity_results
	Drugs obtained from PPI Pipeline with permutation testing (n=1000, z < -2)
DrugBank_Accession	Drug Name	Mechanism of Action	Indication	distance	z-score	Drug Targets
DB00130	L-Glutamine	non-essential amino acid	A nutrient used to provide nutrition to some patients in hospitals or healthcare institutions.	1.71429	-5.43365	ADRM1, TRAF2, KRT8, RUVBL1, AGRN, SGTA, TRAP1, RNF126
DB03247	Flavin mononucleotide	coenzyme	A type of vitamin B used in various conditions in which the levels of vitamin B is lower than normal.	1.67	-5.17309	NDUFS7, TRAF2, RUVBL1, ADRM1, FANCC, SGTA
DB00114	Pyridoxal phosphate	active form of vitamin B6	A nutrient commonly found in a wide variety of multivitamins.	1.93269	-3.89462	PKLR, ADRM1, RUVBL1, FANCC, TRAF2, RNF126
DB01393	Bezafibrate	lipid-lowering fibrate	A medication used to lower the amount of cholesterol in the blood and decrease the chance of having a heart attack or stroke.	1.6	-3.53931	CRAT, SREBF1, SCARB1, SGTA
DB01039	Fenofibrate	peroxisome proliferator receptor alpha activator, hypolipidemic Agents	A medication used to lower cholesterol.	1.78261	-3.47995	CRAT, SREBF1, SCARB1, SGTA
DB00188	Bortezomib	proteasome inhibitor	A medication used to treat multiple myeloma, a type of blood cancer.	1.55319	-3.40981	ADRM1, TRAF2, FANCC, KRT8, SREBF1, SGTA
DB13854	Gamolenic acid	omega-6 polyunsaturated fatty acid (PUFA)	An ingredient found in a variety of nutritional products.	1.33333	-3.17615	FADS2
DB08911	Trametinib	MEK1/MEK2 kinase inhibtior	A chemotherapy drug used to treat specific types of cancer with certain genetic mutations, such as skin cancer, lung cancer, and thyroid cancer.	1	-2.96052	KRT8
DB00302	Tranexamic acid	Antifibrinolytic Agents	A medication used to control episodes of heavy bleeding.	1	-2.94788	RUVBL1, KRT8
DB03147	Flavin adenine dinucleotide	coenzyme form of vitamin B2	A medication used to treat conditions of low vitamin B levels.	1.96842	-2.8118	NDUFS7, RUVBL1, TRAF2, FANCC, SGTA
DB08889	Carfilzomib	proteasome inhibitor	An anti-cancer drug used to treat a type of skin cancer called melanoma.	1.25	-2.76358	ADRM1
DB00291	Chlorambucil	Alkylating chemotherapy	A cancer chemotherapy medication used to control certain types of blood cancers.	1	-2.59704	TRAF2, FANCC
DB08870	Brentuximab vedotin	CD30-directed Immunoconjugate	A chemotherapy drug used to treat various types of lymphoma, a type of cancer that affects the cells of the immune system.	1	-2.59255	TRAF2
DB09064	Ciprofibrate	Fibrate, lipid-lowering		1.57143	-2.55061	CRAT, SCARB1
DB00065	Infliximab	TNF-alpha blocker	A medication used to treat a variety of inflammatory conditions such as rheumatoid arthritis (RA) and Crohn's disease.	1	-2.53304	TRAF2
DB06674	Golimumab	TNF-alpha blocker	A medication used to treat various inflammatory conditions in the body, such as rheumatoid arthritis and ankylosing spondylitis.	1	-2.53304	TRAF2
DB08904	Certolizumab pegol	TNF-alpha blocker	A medication used to treat a variety of autoimmune diseases such as Crohn's disease and rheumatoid arthritis.	1	-2.53304	TRAF2
DB00513	Aminocaproic acid	antifibrinolytic agent	A medication used to stop bleeding after surgery.	1.5	-2.51739	KRT8, RUVBL1, SGTA, DYSF
CHEMBL1740513	Isaxonine	Neurotrophic agent	None	1	-2.49503	ADRM1
DB00031	Tenecteplase	Fibrinolytic, Anticoagulant	An anticoagulant or "blood thinner" used in the emergency treatment of heart attacks.	1.54545	-2.48668	KRT8, RUVBL1, SGTA, DYSF
DB08877	Ruxolitinib	Janus Kinase Inhibitor	An anticancer drug used to treat some types of bone marrow cancer and blood cancer, and to treat an immune condition that occurs after a bone marrow transplant.	1.91071	-2.40151	KRT8, TRAF2, RNF126, RUVBL1, SGTA
DB01599	Probucol	lower LDL and HDL cholesterol		1.72727	-2.39495	SCARB1
DB00197	Troglitazone	Peroxisome proliferator-activated receptor gamma agonist		1.7	-2.37005	SREBF1, SGTA, FADS2, TRAF2, FANCC
DB06689	Ethanolamine oleate	sclerosing agent	A medication used to treat swollen veins in the esophagus that may cause bleeding.	1.8	-2.31371	NUP62
DB00082	Pegvisomant	growth hormone (GH) receptor antagonist	A medication used to treat certain growth disorders.	1	-2.2604	SGTA
DB01140	Cefadroxil	cephalosporin antibiotic	An antibiotic used to treat bacterial infections in various locations of the body, including the urinary tract and skin.	2	-2.23886	TBL3, SCARB1
DB01053	Benzylpenicillin	penicillin	A penicillin antibiotic used to treat a wide variety of infections in the body.	1.66667	-2.22313	TRAF2
DB01241	Gemfibrozil	Hypolipidemic Agent	A medication used to lower the amount of cholesterol in the blood and decrease the chance of having a heart attack or stroke.	1.91667	-2.14988	SCARB1, SGTA
DB00583	Levocarnitine	Carnitine Analog	A medication used to treat high levels of cholesterol and fat in the blood as well as to treat low levels of some nutrients.	2.09091	-2.13029	CRAT, FADS2
DB03929	D-Serine	non-essential amino acid		1.5	-2.10838	SREBF1
DB00157	NADH	a coenzyme	A nutrient used in some supplement products.	2.03239	-2.09306	FADS2, NDUFS7, CRAT, PKLR, TRAF2, RUVBL1, FADS2, RNF126, SGTA
DB01015	Sulfamethoxazole	oral sulfonamide antibiotic	An antibiotic used as part of a combination therapy to treat certain types of infections.	1.5	-2.08441	TRAF2, FANCC
DB01327	Cefazolin	broad-spectrum cephalosporin antibioti	An antibiotic medication used to treat bacterial infections in the body.	2	-2.08215	TRAF2, SREBF1, SCARB1, TBL3
DB01076	Atorvastatin	HMG-CoA reductase inhibitor	A medication used to lower the amount of cholesterol in the blood and decrease the chance of having a heart attack or stroke.	1.88889	-2.00094	SCARB1, SGTA

### Sheet: Key protein nodes
Key Protein Nodes
Protein
TBC1D31
RUVBL1
FADS2
TRAP1
SREBF1
KRT8
FANCC
DYSF
AGRN
SCARB1
ASPSCR1
TBL3
NDUFS7
SGTA
PKLR
RNF126
LGALS4
ADRM1
NUP62
CRAT
TRAF2
