## Supplementary material for "Network modeling identifies vitamin B2 control of AIFM2 deficit-driven hepatocyte death in MASLD": Supp. Table 4

### Sheet: results
Table S4 Identified human proteins in the supernantant of differently treated stem cell-derived hepatocytes (iHeps)
Abbreviation	FASTA Header	Mean iBAQ Blank	iBAQ Base2	Mean iBAQ OAPA 1 and 3	Mean ORG	Mean PBMC	% SEM Blank	% SEM OAPA	% SEM ORG	% SEM PBMC	Trend	log2(BASE/blank)	log2(OAPA/BASE)	log2(ORG/OAPA)	log2(PBMC/ORG)	log2(ORG/BASE)	log2(PBMC/BASE)	log2(PBMC/OAPA)
FETA	sp|P02771|FETA_HUMAN Alpha-fetoprotein OS=Homo sapiens OX=9606 GN=AFP PE=1 SV=1;tr|J3KMX3|J3KMX3_HUMAN Alpha fetoprotein OS=Homo sapiens OX=9606 GN=AFP PE=1 SV=1;tr|B4DMX4|B4DMX4_HUMAN cDNA FLJ57154, highly similar to Alpha-fetoprotein OS=Homo sapiens OX=9	0	3097800	3519800	3533350	14163950		18.1686	21.4655	51.2219		#DIV/0!	0.184249	0.00554321	2.00312	0.189793	2.19291	2.00866
TRFE	sp|P02787|TRFE_HUMAN Serotransferrin OS=Homo sapiens OX=9606 GN=TF PE=1 SV=4;tr|Q53H26|Q53H26_HUMAN Serotransferrin (Fragment) OS=Homo sapiens OX=9606 PE=2 SV=1;tr|B4E1B2|B4E1B2_HUMAN Serotransferrin OS=Homo sapiens OX=9606 PE=2 SV=1;tr|Q06AH7|Q06AH7_HUMAN	44396	2038400	1262800	3755550	7109600	100	18.1818	47.531	23.6638		5.52086	-0.690811	1.5724	0.920744	0.881587	1.80233	2.49314
ALBU	sp|P02768|ALBU_HUMAN Albumin OS=Homo sapiens OX=9606 GN=ALB PE=1 SV=2;tr|F6KPG5|F6KPG5_HUMAN Albumin (Fragment) OS=Homo sapiens OX=9606 PE=2 SV=1;tr|B2RBS8|B2RBS8_HUMAN cDNA, FLJ95666, highly similar to Homo sapiens albumin (ALB), mRNA OS=Homo sapiens OX=9	13212.1	177720	236460	145200	1675350	58.9225	11.207	11.1501	34.2048		3.74967	0.41199	-0.703555	3.52835	-0.291565	3.23678	2.82479
HEMO	sp|P02790|HEMO_HUMAN Hemopexin OS=Homo sapiens OX=9606 GN=HPX PE=1 SV=2;tr|Q9BS19|Q9BS19_HUMAN Epididymis secretory sperm binding protein OS=Homo sapiens OX=9606 PE=1 SV=1	0	485960	371565	322405	817675		2.96718	47.3581	46.1339		#DIV/0!	-0.387223	-0.20474	1.34265	-0.591963	0.75069	1.13791
A0A024R462	tr|A0A024R462|A0A024R462_HUMAN Fibronectin OS=Homo sapiens OX=9606 GN=FN1 PE=4 SV=1;sp|P02751-5|FINC_HUMAN Isoform 5 of Fibronectin OS=Homo sapiens OX=9606 GN=FN1;sp|P02751-3|FINC_HUMAN Isoform 3 of Fibronectin OS=Homo sapiens OX=9606 GN=FN1;sp|P02751-1|FI	0	158200	61278	178430	454550		34.5507	8.5916	30.2937		#DIV/0!	-1.36831	1.54192	1.34908	0.173609	1.52269	2.891
APOE	sp|P02649|APOE_HUMAN Apolipoprotein E OS=Homo sapiens OX=9606 GN=APOE PE=1 SV=1;tr|A0A346DBY2|A0A346DBY2_HUMAN Apolipoprotein E (Fragment) OS=Homo sapiens OX=9606 GN=APOE PE=3 SV=1;tr|A0A0S2Z3D5|A0A0S2Z3D5_HUMAN Apolipoprotein E isoform 1 (Fragment) OS=Hom	0	35427	199105	220275	125270		28.4398	43.2709	20.7312		#DIV/0!	2.49061	0.145776	-0.814265	2.63638	1.82212	-0.668488
FIBA	sp|P02671|FIBA_HUMAN Fibrinogen alpha chain OS=Homo sapiens OX=9606 GN=FGA PE=1 SV=2;sp|P02671-2|FIBA_HUMAN Isoform 2 of Fibrinogen alpha chain OS=Homo sapiens OX=9606 GN=FGA;tr|A0A0S2Z3E8|A0A0S2Z3E8_HUMAN Fibrinogen alpha chain isoform 2 (Fragment) OS=Hom	0	40585	181915	28631.5	24085		20.9576	43.0662	5.87503		#DIV/0!	2.16425	-2.66759	-0.249468	-0.503343	-0.752812	-2.91706
TKT	sp|P29401|TKT_HUMAN Transketolase OS=Homo sapiens OX=9606 GN=TKT PE=1 SV=3;tr|A0A0K0K1H9|A0A0K0K1H9_HUMAN Epididymis secretory protein Li 48 (Fragment) OS=Homo sapiens OX=9606 GN=HEL-S-48 PE=2 SV=1;tr|B4DVU1|B4DVU1_HUMAN cDNA FLJ53217, highly similar to Tr	0	33750	86177.5	37700.5	89111		2.83775	14.2505	87.1935		#DIV/0!	1.35242	-1.19273	1.24102	0.159696	1.40072	0.0482923
A1AT	sp|P01009|A1AT_HUMAN Alpha-1-antitrypsin OS=Homo sapiens OX=9606 GN=SERPINA1 PE=1 SV=3;tr|B2D098|B2D098_HUMAN Alpha-1 antitrypsin Valcamonica variant (Fragment) OS=Homo sapiens OX=9606 PE=4 SV=1;tr|Q9P173|Q9P173_HUMAN PRO2275 OS=Homo sapiens OX=9606 PE=2 S	0	24697	75265.5	96130.5	44874		3.14819	62.9036	14.28			1.60765	0.353006	-1.09911	1.96066	0.861544	-0.746109
IC1	sp|P05155|IC1_HUMAN Plasma protease C1 inhibitor OS=Homo sapiens OX=9606 GN=SERPING1 PE=1 SV=2;tr|Q5UGI6|Q5UGI6_HUMAN Serine/cysteine proteinase inhibitor clade G member 1 splice variant 2 (Fragment) OS=Homo sapiens OX=9606 GN=SERPING1 PE=2 SV=1;tr|A0A348G	0	0	53765	83786.5	35336		100	13.1829	56.3844			#DIV/0!	0.64005	-1.24558	#DIV/0!	#DIV/0!	-0.605529
COF1	sp|P23528|COF1_HUMAN Cofilin-1 OS=Homo sapiens OX=9606 GN=CFL1 PE=1 SV=3;sp|Q5E9F7|COF1_BOVIN Cofilin-1 OS=Bos taurus OX=9913 GN=CFL1 PE=2 SV=3;tr|A0A4W2HRI3|A0A4W2HRI3_BOBOX Cofilin 1 OS=Bos indicus x Bos taurus OX=30522 GN=CFL1 PE=3 SV=1;tr|V9HWI5|V9HWI5	0	0	13241	15247.5	98586		100	100	83.5352			#DIV/0!	0.203561	2.69281	#DIV/0!	#DIV/0!	2.89637
PLSL	sp|P13796|PLSL_HUMAN Plastin-2 OS=Homo sapiens OX=9606 GN=LCP1 PE=1 SV=6;tr|V9HWJ7|V9HWJ7_HUMAN Epididymis secretory protein Li 37 OS=Homo sapiens OX=9606 GN=HEL-S-37 PE=2 SV=1;tr|Q53FI1|Q53FI1_HUMAN L-plastin variant (Fragment) OS=Homo sapiens OX=9606 PE=	0	2539	50401	43004.5	30558.5		24.7892	10.8651	2.38722			4.31112	-0.228965	-0.492914	4.08216	3.58924	-0.721879
GELS	sp|P06396|GELS_HUMAN Gelsolin OS=Homo sapiens OX=9606 GN=GSN PE=1 SV=1;tr|B7Z992|B7Z992_HUMAN Gelsolin OS=Homo sapiens OX=9606 PE=2 SV=1;tr|A0A384MEF1|A0A384MEF1_HUMAN Gelsolin OS=Homo sapiens OX=9606 PE=2 SV=1;tr|A0A0A0MT01|A0A0A0MT01_HUMAN Gelsolin OS=Ho	0	36710	4529.6	20675	79489.5		0.0264924	3.38089	38.7479		#DIV/0!	-3.01872	2.19043	1.94288	-0.828286	1.11459	4.13331
HSP7C	sp|P11142|HSP7C_HUMAN Heat shock cognate 71 kDa protein OS=Homo sapiens OX=9606 GN=HSPA8 PE=1 SV=1;tr|A0A4W2FK20|A0A4W2FK20_BOBOX Heat shock protein family A (Hsp70) member 8 OS=Bos indicus x Bos taurus OX=30522 GN=HSPA8 PE=3 SV=1;tr|A0A4W2FJT1|A0A4W2FJT1_	0	37965	11174.6	11903.5	78236		39.0027	46.5205	47.9754			-1.76445	0.0911566	2.71645	-1.67329	1.04316	2.80761
APOA4	sp|P06727|APOA4_HUMAN Apolipoprotein A-IV OS=Homo sapiens OX=9606 GN=APOA4 PE=1 SV=4;tr|Q13784|Q13784_HUMAN APOA4 protein (Fragment) OS=Homo sapiens OX=9606 GN=APOA4 PE=2 SV=1	0	0	43731	40711	25795		13.1531	69.932	42.4423			#DIV/0!	-0.103238	-0.658327	#DIV/0!	#DIV/0!	-0.761565
GSTA2	sp|P09210|GSTA2_HUMAN Glutathione S-transferase A2 OS=Homo sapiens OX=9606 GN=GSTA2 PE=1 SV=4;sp|P08263|GSTA1_HUMAN Glutathione S-transferase A1 OS=Homo sapiens OX=9606 GN=GSTA1 PE=1 SV=3;sp|Q16772|GSTA3_HUMAN Glutathione S-transferase A3 OS=Homo sapiens O	0	0	60865.5	4216.5	37819.5		60.7429	100	6.94747			#DIV/0!	-3.85151	3.16501	#DIV/0!	#DIV/0!	-0.686494
TBA1B	sp|P68363|TBA1B_HUMAN Tubulin alpha-1B chain OS=Homo sapiens OX=9606 GN=TUBA1B PE=1 SV=1;tr|A0A4W2GBC4|A0A4W2GBC4_BOBOX Tubulin alpha chain OS=Bos indicus x Bos taurus OX=30522 GN=TUBA1A PE=3 SV=1;tr|B3KT06|B3KT06_HUMAN Tubulin alpha chain OS=Homo sapiens	0	9667.3	31479.5	31300	34854		53.2744	57.9042	55.2419			1.70323	-0.00824997	0.155162	1.69498	1.85014	0.146912
LDHB	sp|P07195|LDHB_HUMAN L-lactate dehydrogenase B chain OS=Homo sapiens OX=9606 GN=LDHB PE=1 SV=2;tr|Q5U077|Q5U077_HUMAN L-lactate dehydrogenase OS=Homo sapiens OX=9606 GN=HEL-S-281 PE=2 SV=1;tr|A0A5F9ZHM4|A0A5F9ZHM4_HUMAN L-lactate dehydrogenase OS=Homo sapi	0	0	33225.5	40019.5	27655.2		49.6501	33.4499	66.7604			#DIV/0!	0.268412	-0.53315	#DIV/0!	#DIV/0!	-0.264738
KCRB	sp|P12277|KCRB_HUMAN Creatine kinase B-type OS=Homo sapiens OX=9606 GN=CKB PE=1 SV=1;tr|B4DP56|B4DP56_HUMAN creatine kinase OS=Homo sapiens OX=9606 PE=2 SV=1;tr|A0A4W2C4Q9|A0A4W2C4Q9_BOBOX creatine kinase OS=Bos indicus x Bos taurus OX=30522 GN=CKB PE=3 SV	0	10867	25600.5	31116.5	37625.3		48.4932	15.5014	82.1378			1.23622	0.281508	0.274025	1.51773	1.79175	0.555533
FIBG	sp|P02679|FIBG_HUMAN Fibrinogen gamma chain OS=Homo sapiens OX=9606 GN=FGG PE=1 SV=3;tr|D3DP16|D3DP16_HUMAN Fibrinogen gamma chain, isoform CRA_a OS=Homo sapiens OX=9606 GN=FGG PE=4 SV=1;tr|Q7Z664|Q7Z664_HUMAN Uncharacterized protein DKFZp779N0926 (Fragmen	0	0	28752.5	24179	18889.5		4.54047	34.8898	10.8711			#DIV/0!	-0.249933	-0.35617	#DIV/0!	#DIV/0!	-0.606103
TPM3	sp|P06753-2|TPM3_HUMAN Isoform 2 of Tropomyosin alpha-3 chain OS=Homo sapiens OX=9606 GN=TPM3;tr|B4DWT5|B4DWT5_HUMAN cDNA FLJ50720, highly similar to Homo sapiens tropomyosin 3 (TPM3), transcript variant 2, mRNA OS=Homo sapiens OX=9606 PE=2 SV=1;sp|P06753-	0	5588.6	28570	22940	16311.5		18.0714	23.9364	100			2.35394	-0.316636	-0.491976	2.03731	1.54533	-0.808612
PRDX1	sp|Q06830|PRDX1_HUMAN Peroxiredoxin-1 OS=Homo sapiens OX=9606 GN=PRDX1 PE=1 SV=1;tr|A0A0A0MSI0|A0A0A0MSI0_HUMAN Peroxiredoxin-1 (Fragment) OS=Homo sapiens OX=9606 GN=PRDX1 PE=1 SV=1;tr|B2R4P2|B2R4P2_HUMAN cDNA, FLJ92164, highly similar to Homo sapiens pero	0	15374	31391	10910.5	20411.8		61.4444	100	53.3227			1.02986	-1.52463	0.90369	-0.494775	0.408914	-0.620944
KNG1	sp|P01042|KNG1_HUMAN Kininogen-1 OS=Homo sapiens OX=9606 GN=KNG1 PE=1 SV=2;tr|B4DPP8|B4DPP8_HUMAN cDNA FLJ53075, highly similar to Kininogen-1 OS=Homo sapiens OX=9606 PE=2 SV=1;tr|D3DNU8|D3DNU8_HUMAN Kininogen 1, isoform CRA_a OS=Homo sapiens OX=9606 GN=KN	0	25284	49051	5704	0		15.3595	100	#DIV/0!		#DIV/0!	0.956058	-3.10424	n.n.	-2.14818	n.n.	n.n.
DPP4	sp|P27487|DPP4_HUMAN Dipeptidyl peptidase 4 OS=Homo sapiens OX=9606 GN=DPP4 PE=1 SV=2;tr|A0A7I2V2X8|A0A7I2V2X8_HUMAN Dipeptidyl peptidase 4 OS=Homo sapiens OX=9606 GN=DPP4 PE=1 SV=1;tr|A0A7I2V2R5|A0A7I2V2R5_HUMAN Dipeptidyl peptidase 4 OS=Homo sapiens OX=9	0	25619	3938	6433.15	43645		100	9.37721	6.55516			-2.70168	0.708062	2.76222	-1.99362	0.768602	3.47028
LAMC1	sp|P11047|LAMC1_HUMAN Laminin subunit gamma-1 OS=Homo sapiens OX=9606 GN=LAMC1 PE=1 SV=3;tr|A0A024R972|A0A024R972_HUMAN Laminin, gamma 1 (Formerly LAMB2), isoform CRA_a OS=Homo sapiens OX=9606 GN=LAMC1 PE=4 SV=1;tr|F1MD77|F1MD77_BOVIN Laminin subunit gamma	0	17421	3397.75	15876	34972		100	22.2411	2.45625			-2.35818	2.2242	1.13935	-0.13398	1.00537	3.36355
PLST	sp|P13797|PLST_HUMAN Plastin-3 OS=Homo sapiens OX=9606 GN=PLS3 PE=1 SV=4;sp|A7E3Q8|PLST_BOVIN Plastin-3 OS=Bos taurus OX=9913 GN=PLS3 PE=2 SV=1;tr|A0A4W2GJJ3|A0A4W2GJJ3_BOBOX Plastin 3 OS=Bos indicus x Bos taurus OX=30522 GN=PLS3 PE=4 SV=1;sp|P13797-3|PLST	0	4556.1	35257	17517	0		0.173015	6.5993	#DIV/0!			2.95204	-1.00915	n.n.	1.94288	n.n.	n.n.
BIP	sp|P11021|BIP_HUMAN Endoplasmic reticulum chaperone BiP OS=Homo sapiens OX=9606 GN=HSPA5 PE=1 SV=2;tr|A0A7P0TAI0|A0A7P0TAI0_HUMAN 78 kDa glucose-regulated protein OS=Homo sapiens OX=9606 GN=HSPA5 PE=1 SV=1;tr|A0A7P0TB36|A0A7P0TB36_HUMAN 78 kDa glucose-regu	0	10281	0	5198.2	42134		#DIV/0!	23.7505	29.6483			n.n.	#DIV/0!	3.0189	-0.983897	2.035	#DIV/0!
ACTN4	sp|O43707|ACTN4_HUMAN Alpha-actinin-4 OS=Homo sapiens OX=9606 GN=ACTN4 PE=1 SV=2;tr|A0A4W2FTZ8|A0A4W2FTZ8_BOBOX Actinin alpha 4 OS=Bos indicus x Bos taurus OX=30522 GN=ACTN4 PE=3 SV=1;sp|A5D7D1|ACTN4_BOVIN Alpha-actinin-4 OS=Bos taurus OX=9913 GN=ACTN4 PE=	0	14326	7902.35	9431.7	22179		27.0635	4.93124	20.2714			-0.858282	0.255236	1.2336	-0.603046	0.630558	1.48884
TERA	sp|P55072|TERA_HUMAN Transitional endoplasmic reticulum ATPase OS=Homo sapiens OX=9606 GN=VCP PE=1 SV=4;tr|A0A7P0TAW3|A0A7P0TAW3_HUMAN Transitional endoplasmic reticulum ATPase OS=Homo sapiens OX=9606 GN=VCP PE=1 SV=1;tr|A0A4W2CTV6|A0A4W2CTV6_BOBOX Transit	0	6093.2	0	4686.2	28502		#DIV/0!	20.6756	18.1917			n.n.	#DIV/0!	2.60457	-0.378782	2.22579	#DIV/0!
AMBP	sp|P02760|AMBP_HUMAN Protein AMBP OS=Homo sapiens OX=9606 GN=AMBP PE=1 SV=1;tr|S4R471|S4R471_HUMAN Protein AMBP (Fragment) OS=Homo sapiens OX=9606 GN=AMBP PE=1 SV=1;tr|S4R3Y4|S4R3Y4_HUMAN Alpha-1-microglobulin/bikunin precursor OS=Homo sapiens OX=9606 GN=A	0	0	9899.15	16641	10495.5		38.2644	100	100			#DIV/0!	0.749366	-0.664971	#DIV/0!	#DIV/0!	0.0843943
TAGL	sp|Q01995|TAGL_HUMAN Transgelin OS=Homo sapiens OX=9606 GN=TAGLN PE=1 SV=4;tr|Q53GC9|Q53GC9_HUMAN Transgelin variant (Fragment) OS=Homo sapiens OX=9606 PE=2 SV=1;tr|V6F957|V6F957_BOVIN Transgelin OS=Bos taurus OX=9913 GN=TAGLN PE=3 SV=1;sp|Q9TS87|TAGL_BOVI	0	0	0	0	36387		#DIV/0!	#DIV/0!	38.7171			#DIV/0!	#DIV/0!	#DIV/0!	#DIV/0!	#DIV/0!	#DIV/0!
FLNB	sp|O75369|FLNB_HUMAN Filamin-B OS=Homo sapiens OX=9606 GN=FLNB PE=1 SV=2;sp|O75369-6|FLNB_HUMAN Isoform 6 of Filamin-B OS=Homo sapiens OX=9606 GN=FLNB;tr|A0A024R321|A0A024R321_HUMAN Filamin B, beta (Actin binding protein 278), isoform CRA_a OS=Homo sapiens	0	7493.1	5878.5	8423.45	17790		65.0727	4.58423	34.4857			-0.350115	0.518963	1.07858	0.168849	1.24743	1.59755
DSG1	sp|Q02413|DSG1_HUMAN Desmoglein-1 OS=Homo sapiens OX=9606 GN=DSG1 PE=1 SV=2;tr|A0A4W2G3I1|A0A4W2G3I1_BOBOX Desmoglein 4 OS=Bos indicus x Bos taurus OX=30522 GN=DSG1 PE=4 SV=1;sp|Q03763|DSG1_BOVIN Desmoglein-1 OS=Bos taurus OX=9913 GN=DSG1 PE=1 SV=1;tr|F1MI	0	8076.9	8100.5	7895.25	15553.7		100	69.0383	48.5756			0.00420928	-0.037026	0.978201	-0.0328167	0.945384	0.941175
VINC	sp|P18206|VINC_HUMAN Vinculin OS=Homo sapiens OX=9606 GN=VCL PE=1 SV=4;sp|P18206-2|VINC_HUMAN Isoform 1 of Vinculin OS=Homo sapiens OX=9606 GN=VCL;tr|V9HWK2|V9HWK2_HUMAN Vinculin OS=Homo sapiens OX=9606 GN=HEL114 PE=2 SV=1;tr|A0A4W2BYE7|A0A4W2BYE7_BOBOX Vi	0	20354	3341.5	5087.5	15177.2		100	39.9548	69.9979			-2.60674	0.606461	1.57688	-2.00028	-0.423402	2.18334
EF2	sp|P13639|EF2_HUMAN Elongation factor 2 OS=Homo sapiens OX=9606 GN=EEF2 PE=1 SV=4;tr|A0A4W2D5W3|A0A4W2D5W3_BOBOX Death associated protein kinase 3 OS=Bos indicus x Bos taurus OX=30522 GN=EEF2 PE=4 SV=1;sp|Q3SYU2|EF2_BOVIN Elongation factor 2 OS=Bos taurus	0	15931	8155.45	6254.2	9287.2		22.0117	9.43046	78.2669		#DIV/0!	-0.966	-0.382939	0.570418	-1.34894	-0.778521	0.187479
EZRI	sp|P15311|EZRI_HUMAN Ezrin OS=Homo sapiens OX=9606 GN=EZR PE=1 SV=4;tr|B7Z5V2|B7Z5V2_HUMAN cDNA FLJ54141, highly similar to Ezrin OS=Homo sapiens OX=9606 PE=2 SV=1;tr|V9HW42|V9HW42_HUMAN Epididymis secretory protein Li 105 OS=Homo sapiens OX=9606 GN=HEL-S-	0	0	0	0	27506.5		#DIV/0!	#DIV/0!	39.1926			#DIV/0!	#DIV/0!	#DIV/0!	#DIV/0!	#DIV/0!	#DIV/0!
ANGT	sp|P01019|ANGT_HUMAN Angiotensinogen OS=Homo sapiens OX=9606 GN=AGT PE=1 SV=3;tr|A0A7P0TAP4|A0A7P0TAP4_HUMAN Angiotensinogen OS=Homo sapiens OX=9606 GN=AGT PE=1 SV=1;tr|A0A7P0Z441|A0A7P0Z441_HUMAN Angiotensinogen OS=Homo sapiens OX=9606 GN=AGT PE=1 SV=1;tr	0	13426	20841.7	2941.45	0		56.2924	100	#DIV/0!			0.634443	-2.82487	n.n.	-2.19043	n.n.	n.n.
FLNA	sp|P21333|FLNA_HUMAN Filamin-A OS=Homo sapiens OX=9606 GN=FLNA PE=1 SV=4;tr|Q60FE6|Q60FE6_HUMAN Filamin A OS=Homo sapiens OX=9606 GN=FLNA PE=2 SV=1;tr|Q60FE5|Q60FE5_HUMAN Filamin A OS=Homo sapiens OX=9606 GN=FLNA PE=1 SV=1;tr|A6NDY9|A6NDY9_HUMAN Filamin A	0	1836.6	0	2890.9	25942		#DIV/0!	6.43052	25.7266			n.n.	#DIV/0!	3.1657	0.654481	3.82018	#DIV/0!
GNS	sp|P15586|GNS_HUMAN N-acetylglucosamine-6-sulfatase OS=Homo sapiens OX=9606 GN=GNS PE=1 SV=3;tr|Q7Z3X3|Q7Z3X3_HUMAN N-acetylglucosamine-6-sulfatase OS=Homo sapiens OX=9606 GN=DKFZp686E12166 PE=2 SV=1;tr|F6S8M0|F6S8M0_HUMAN Glucosamine (N-acetyl)-6-sulfatas	0	4130.9	0	5279.5	17145.4		#DIV/0!	14.6965	55.4703			n.n.	#DIV/0!	1.69935	0.353945	2.05329	#DIV/0!
ENOA	sp|P06733|ENOA_HUMAN Alpha-enolase OS=Homo sapiens OX=9606 GN=ENO1 PE=1 SV=2;tr|A0A2R8Y6G6|A0A2R8Y6G6_HUMAN phosphopyruvate hydratase OS=Homo sapiens OX=9606 GN=ENO1 PE=1 SV=1;tr|A0A024R4F1|A0A024R4F1_HUMAN phosphopyruvate hydratase OS=Homo sapiens OX=9606	0	0	7857.45	6675.5	11365.8		20.2044	100	53.9003			#DIV/0!	-0.235185	0.767751	#DIV/0!	#DIV/0!	0.532566
A2AP	sp|P08697|A2AP_HUMAN Alpha-2-antiplasmin OS=Homo sapiens OX=9606 GN=SERPINF2 PE=1 SV=3;tr|C9JMH6|C9JMH6_HUMAN Alpha-2-antiplasmin (Fragment) OS=Homo sapiens OX=9606 GN=SERPINF2 PE=1 SV=1;sp|P08697-2|A2AP_HUMAN Isoform 2 of Alpha-2-antiplasmin OS=Homo sapie	0	14249	10307.5	0	8143		100	#DIV/0!	100			-0.467166	n.n.	#DIV/0!	n.n.	-0.807228	-0.340062
TPIS	sp|P60174|TPIS_HUMAN Triosephosphate isomerase OS=Homo sapiens OX=9606 GN=TPI1 PE=1 SV=4;tr|B4DUI5|B4DUI5_HUMAN Triosephosphate isomerase OS=Homo sapiens OX=9606 PE=2 SV=1;tr|V9HWK1|V9HWK1_HUMAN Triosephosphate isomerase OS=Homo sapiens OX=9606 GN=HEL-S-49	0	0	0	0	25315.5		#DIV/0!	#DIV/0!	12.0302			#DIV/0!	#DIV/0!	#DIV/0!	#DIV/0!	#DIV/0!	#DIV/0!
LDHA	sp|P00338|LDHA_HUMAN L-lactate dehydrogenase A chain OS=Homo sapiens OX=9606 GN=LDHA PE=1 SV=2;tr|V9HWB9|V9HWB9_HUMAN L-lactate dehydrogenase OS=Homo sapiens OX=9606 GN=HEL-S-133P PE=2 SV=1;sp|P00338-3|LDHA_HUMAN Isoform 3 of L-lactate dehydrogenase A chai	0	0	4538.4	9791	8503		100	100	100			#DIV/0!	1.10927	-0.203484	#DIV/0!	#DIV/0!	0.905788
APOB	sp|P04114|APOB_HUMAN Apolipoprotein B-100 OS=Homo sapiens OX=9606 GN=APOB PE=1 SV=2;tr|C0JYY2|C0JYY2_HUMAN Apolipoprotein B (Including Ag(X) antigen) OS=Homo sapiens OX=9606 GN=APOB PE=4 SV=1;tr|E1A689|E1A689_HUMAN Mutant Apo B 100 OS=Homo sapiens OX=9606	0	23825	2784.8	600.35	1435.47		1.36814	100	46.2309			-3.09683	-2.2137	1.25765	-5.31053	-4.05288	-0.956051
VAT1	sp|Q99536|VAT1_HUMAN Synaptic vesicle membrane protein VAT-1 homolog OS=Homo sapiens OX=9606 GN=VAT1 PE=1 SV=2;tr|A0A4W2IIQ1|A0A4W2IIQ1_BOBOX Vesicle amine transport 1 OS=Bos indicus x Bos taurus OX=30522 GN=VAT1 PE=4 SV=1;tr|A0A4W2EC69|A0A4W2EC69_BOBOX Ve	0	0	0	2770	14298.5		#DIV/0!	100	100			#DIV/0!	#DIV/0!	2.36791	#DIV/0!	#DIV/0!	#DIV/0!
WDR1	sp|O75083|WDR1_HUMAN WD repeat-containing protein 1 OS=Homo sapiens OX=9606 GN=WDR1 PE=1 SV=4;sp|Q2KJH4|WDR1_BOVIN WD repeat-containing protein 1 OS=Bos taurus OX=9913 GN=WDR1 PE=2 SV=3;tr|A0A8V8TQ74|A0A8V8TQ74_HUMAN WD repeat domain 1 OS=Homo sapiens OX=9	0	13688	2956.3	2653.05	0		100	100	#DIV/0!			-2.21105	-0.156141	n.n.	-2.36719	n.n.	n.n.
ENPL	sp|P14625|ENPL_HUMAN Endoplasmin OS=Homo sapiens OX=9606 GN=HSP90B1 PE=1 SV=1;tr|A0A7P0TAT8|A0A7P0TAT8_HUMAN Heat shock protein 90 beta family member 1 OS=Homo sapiens OX=9606 GN=HSP90B1 PE=1 SV=1;tr|A0A7P0T823|A0A7P0T823_HUMAN Heat shock protein 90 beta f	0	2415.3	0	0	9621.2		#DIV/0!	#DIV/0!	68.5964			n.n.	#DIV/0!	#DIV/0!	n.n.	1.99401	#DIV/0!
A2MG	sp|P01023|A2MG_HUMAN Alpha-2-macroglobulin OS=Homo sapiens OX=9606 GN=A2M PE=1 SV=3	0	16330	0	714.3	926.85		#DIV/0!	100	100			n.n.	#DIV/0!	0.375806	-4.51485	-4.13905	#DIV/0!
GFPT1	sp|Q06210|GFPT1_HUMAN Glutamine--fructose-6-phosphate aminotransferase [isomerizing] 1 OS=Homo sapiens OX=9606 GN=GFPT1 PE=1 SV=3;sp|Q06210-2|GFPT1_HUMAN Isoform 2 of Glutamine--fructose-6-phosphate aminotransferase [isomerizing] 1 OS=Homo sapiens OX=9606	0	0	1053.25	0	9678.15		100	#DIV/0!	26.6254			#DIV/0!	n.n.	#DIV/0!	#DIV/0!	#DIV/0!	3.19988
ARGI1	sp|P05089|ARGI1_HUMAN Arginase-1 OS=Homo sapiens OX=9606 GN=ARG1 PE=1 SV=2;tr|A0A5F9ZH78|A0A5F9ZH78_HUMAN Arginase 1 OS=Homo sapiens OX=9606 GN=ARG1 PE=1 SV=1;sp|P05089-3|ARGI1_HUMAN Isoform 3 of Arginase-1 OS=Homo sapiens OX=9606 GN=ARG1;sp|P05089-2|ARGI1	0	0	0	7218.5	0		#DIV/0!	100	#DIV/0!			#DIV/0!	#DIV/0!	n.n.	#DIV/0!	#DIV/0!	#DIV/0!
HS90B	sp|P08238|HS90B_HUMAN Heat shock protein HSP 90-beta OS=Homo sapiens OX=9606 GN=HSP90AB1 PE=1 SV=4;tr|A0A024RD80|A0A024RD80_HUMAN Heat shock protein 90kDa alpha (Cytosolic), class B member 1, isoform CRA_a OS=Homo sapiens OX=9606 GN=HSP90AB1 PE=3 SV=1;tr|B	0	0	0	0	9731.65		#DIV/0!	#DIV/0!	21.9731			#DIV/0!	#DIV/0!	#DIV/0!	#DIV/0!	#DIV/0!	#DIV/0!
HNRPK	sp|P61978|HNRPK_HUMAN Heterogeneous nuclear ribonucleoprotein K OS=Homo sapiens OX=9606 GN=HNRNPK PE=1 SV=1;sp|P61978-2|HNRPK_HUMAN Isoform 2 of Heterogeneous nuclear ribonucleoprotein K OS=Homo sapiens OX=9606 GN=HNRNPK;sp|Q3T0D0|HNRPK_BOVIN Heterogeneous	0	0	8519.95	0	0		50.4234	#DIV/0!	#DIV/0!			#DIV/0!	n.n.	#DIV/0!	#DIV/0!	#DIV/0!	n.n.
VILI	sp|P09327|VILI_HUMAN Villin-1 OS=Homo sapiens OX=9606 GN=VIL1 PE=1 SV=4;tr|Q53F91|Q53F91_HUMAN Villin 1 variant (Fragment) OS=Homo sapiens OX=9606 PE=2 SV=1;sp|P09327-2|VILI_HUMAN Isoform 2 of Villin-1 OS=Homo sapiens OX=9606 GN=VIL1	0	3673.8	2093.35	0	3704.75		100	#DIV/0!	40.085			-0.81146	n.n.	#DIV/0!	n.n.	0.0121031	0.823563
PGM1	sp|P36871|PGM1_HUMAN Phosphoglucomutase-1 OS=Homo sapiens OX=9606 GN=PGM1 PE=1 SV=3;sp|P36871-2|PGM1_HUMAN Isoform 2 of Phosphoglucomutase-1 OS=Homo sapiens OX=9606 GN=PGM1;tr|B4DDQ8|B4DDQ8_HUMAN cDNA FLJ50439, highly similar to Phosphoglucomutase-1 OS=Hom	0	0	5883.85	2305	0		54.6555	100	#DIV/0!			#DIV/0!	-1.35199	n.n.	#DIV/0!	#DIV/0!	n.n.
ZA2G	sp|P25311|ZA2G_HUMAN Zinc-alpha-2-glycoprotein OS=Homo sapiens OX=9606 GN=AZGP1 PE=1 SV=2;tr|A0A140VK00|A0A140VK00_HUMAN Testicular tissue protein Li 227 OS=Homo sapiens OX=9606 PE=2 SV=1;tr|C9JEV0|C9JEV0_HUMAN Alpha-2-glycoprotein 1, zinc-binding OS=Homo	0	0	0	6296	0		#DIV/0!	100	#DIV/0!			#DIV/0!	#DIV/0!	n.n.	#DIV/0!	#DIV/0!	#DIV/0!
AIFM1	sp|O95831|AIFM1_HUMAN Apoptosis-inducing factor 1, mitochondrial OS=Homo sapiens OX=9606 GN=AIFM1 PE=1 SV=1;tr|A0A6Q8PFA7|A0A6Q8PFA7_HUMAN Apoptosis inducing factor mitochondria associated 1 OS=Homo sapiens OX=9606 GN=AIFM1 PE=1 SV=1;tr|A0A6Q8PFM5|A0A6Q8PF	0	0	7450	0	0		39.5302	#DIV/0!	#DIV/0!			#DIV/0!	n.n.	#DIV/0!	#DIV/0!	#DIV/0!	n.n.
HS71A	sp|P0DMV8|HS71A_HUMAN Heat shock 70 kDa protein 1A OS=Homo sapiens OX=9606 GN=HSPA1A PE=1 SV=1;tr|K9ZRL4|K9ZRL4_BOBOX Heat shock 70kDa protein 1A OS=Bos indicus x Bos taurus OX=30522 GN=HSPA1A PE=2 SV=1;tr|Q59EJ3|Q59EJ3_HUMAN Heat shock 70kDa protein 1A va	0	0	5893	0	0		100	#DIV/0!	#DIV/0!			#DIV/0!	n.n.	#DIV/0!	#DIV/0!	#DIV/0!	n.n.
TENA	sp|P24821|TENA_HUMAN Tenascin OS=Homo sapiens OX=9606 GN=TNC PE=1 SV=3;sp|P24821-4|TENA_HUMAN Isoform 4 of Tenascin OS=Homo sapiens OX=9606 GN=TNC;tr|A0A024R884|A0A024R884_HUMAN Tenascin C (Hexabrachion), isoform CRA_a OS=Homo sapiens OX=9606 GN=TNC PE=3 S	0	0	0	0	6696.6		#DIV/0!	#DIV/0!	14.0071			#DIV/0!	#DIV/0!	#DIV/0!	#DIV/0!	#DIV/0!	#DIV/0!
CH3L1	sp|P36222|CH3L1_HUMAN Chitinase-3-like protein 1 OS=Homo sapiens OX=9606 GN=CHI3L1 PE=1 SV=2;tr|A0A024R969|A0A024R969_HUMAN Chitinase 3-like 1 (Cartilage glycoprotein-39), isoform CRA_a OS=Homo sapiens OX=9606 GN=CHI3L1 PE=4 SV=1;tr|B3KTE6|B3KTE6_HUMAN cDN	0	0	0	6019.5	0		#DIV/0!	100	#DIV/0!			#DIV/0!	#DIV/0!	n.n.	#DIV/0!	#DIV/0!	#DIV/0!
LAMA1	sp|P25391|LAMA1_HUMAN Laminin subunit alpha-1 OS=Homo sapiens OX=9606 GN=LAMA1 PE=1 SV=2	0	3213.3	0	0	2633.25		#DIV/0!	#DIV/0!	11.2352			n.n.	#DIV/0!	#DIV/0!	n.n.	-0.287211	#DIV/0!
SPTB2	sp|Q01082|SPTB2_HUMAN Spectrin beta chain, non-erythrocytic 1 OS=Homo sapiens OX=9606 GN=SPTBN1 PE=1 SV=2;tr|D6W5C0|D6W5C0_HUMAN Spectrin beta chain OS=Homo sapiens OX=9606 GN=SPTBN1 PE=3 SV=1;tr|B2ZZ89|B2ZZ89_HUMAN Spectrin beta chain OS=Homo sapiens OX=9	0	1760.4	1606.7	778.805	2356		1.99166	13.809	100			-0.131803	-1.04477	1.59701	-1.17657	0.420436	0.552239
FLNC	sp|Q14315|FLNC_HUMAN Filamin-C OS=Homo sapiens OX=9606 GN=FLNC PE=1 SV=3;sp|Q14315-2|FLNC_HUMAN Isoform 2 of Filamin-C OS=Homo sapiens OX=9606 GN=FLNC;tr|A0A4W2EHP6|A0A4W2EHP6_BOBOX Filamin C OS=Bos indicus x Bos taurus OX=30522 GN=FLNC PE=3 SV=1;tr|A0A3Q1	0	0	0	670.6	4621.75		#DIV/0!	100	32.8761			#DIV/0!	#DIV/0!	2.78491	#DIV/0!	#DIV/0!	#DIV/0!
QSOX1	sp|O00391|QSOX1_HUMAN Sulfhydryl oxidase 1 OS=Homo sapiens OX=9606 GN=QSOX1 PE=1 SV=3;tr|A8K4C2|A8K4C2_HUMAN Sulfhydryl oxidase OS=Homo sapiens OX=9606 PE=2 SV=1;tr|A8K477|A8K477_HUMAN Sulfhydryl oxidase OS=Homo sapiens OX=9606 PE=2 SV=1;tr|A0A140VKE5|A0A1	0	4090.9	0	0	3104.25		#DIV/0!	#DIV/0!	11.3377			n.n.	#DIV/0!	#DIV/0!	n.n.	-0.398174	#DIV/0!
CFAB	sp|P00751|CFAB_HUMAN Complement factor B OS=Homo sapiens OX=9606 GN=CFB PE=1 SV=2;tr|A0A7R5SDN4|A0A7R5SDN4_HUMAN Complement factor B (Fragment) OS=Homo sapiens OX=9606 PE=4 SV=1;tr|E7ETN3|E7ETN3_HUMAN C3/C5 convertase OS=Homo sapiens OX=9606 PE=1 SV=1;tr|A	0	4328	0	0	2914.8		#DIV/0!	#DIV/0!	100			n.n.	#DIV/0!	#DIV/0!	n.n.	-0.570304	#DIV/0!
DHE3	sp|P00367|DHE3_HUMAN Glutamate dehydrogenase 1, mitochondrial OS=Homo sapiens OX=9606 GN=GLUD1 PE=1 SV=2;tr|A0A804HKE0|A0A804HKE0_HUMAN Glutamate dehydrogenase OS=Homo sapiens OX=9606 GN=GLUD1 PE=1 SV=1;tr|A0A4W2EPP2|A0A4W2EPP2_BOBOX glutamate dehydrogenas	0	0	#DIV/0!	2533.85	0		#DIV/0!	100	#DIV/0!			#DIV/0!	#DIV/0!	n.n.	#DIV/0!	#DIV/0!	#DIV/0!
TSP1	sp|P07996|TSP1_HUMAN Thrombospondin-1 OS=Homo sapiens OX=9606 GN=THBS1 PE=1 SV=2;tr|Q28194|Q28194_BOVIN Thrombospondin-1 (Fragment) OS=Bos taurus OX=9913 PE=2 SV=1;tr|A0PJG0|A0PJG0_HUMAN THBS1 protein (Fragment) OS=Homo sapiens OX=9606 GN=THBS1 PE=2 SV=1;s	0	0	0	0	4412.3		#DIV/0!	#DIV/0!	29.8438			#DIV/0!	#DIV/0!	#DIV/0!	#DIV/0!	#DIV/0!	#DIV/0!
MYH9	sp|P35579|MYH9_HUMAN Myosin-9 OS=Homo sapiens OX=9606 GN=MYH9 PE=1 SV=4;tr|A0A024R1N1|A0A024R1N1_HUMAN Myosin, heavy polypeptide 9, non-muscle, isoform CRA_a OS=Homo sapiens OX=9606 GN=MYH9 PE=3 SV=1;tr|A0A0U4BW16|A0A0U4BW16_HUMAN Non-muscle myosin heavy c	0	0	0	0	4397.3		#DIV/0!	#DIV/0!	22.034			#DIV/0!	#DIV/0!	#DIV/0!	#DIV/0!	#DIV/0!	#DIV/0!
K1C18	sp|P05783|K1C18_HUMAN Keratin, type I cytoskeletal 18 OS=Homo sapiens OX=9606 GN=KRT18 PE=1 SV=2;tr|I6L965|I6L965_HUMAN KRT18 protein (Fragment) OS=Homo sapiens OX=9606 GN=KRT18 PE=2 SV=1;tr|F8VZY9|F8VZY9_HUMAN Keratin 18 OS=Homo sapiens OX=9606 GN=KRT18 P	0	0	2424.85	1935.7	0		100	100	#DIV/0!			#DIV/0!	-0.32504	n.n.	#DIV/0!	#DIV/0!	n.n.
MYH13	sp|Q9UKX3|MYH13_HUMAN Myosin-13 OS=Homo sapiens OX=9606 GN=MYH13 PE=2 SV=2	0	0	0	0	4251.45		#DIV/0!	#DIV/0!	1.41011			#DIV/0!	#DIV/0!	#DIV/0!	#DIV/0!	#DIV/0!	#DIV/0!
IMB1	sp|Q14974|IMB1_HUMAN Importin subunit beta-1 OS=Homo sapiens OX=9606 GN=KPNB1 PE=1 SV=2;tr|E1BFV0|E1BFV0_BOVIN Karyopherin subunit beta 1 OS=Bos taurus OX=9913 GN=KPNB1 PE=1 SV=2;tr|B2RBR9|B2RBR9_HUMAN cDNA, FLJ95650, highly similar to Homo sapiens karyoph	0	0	0	0	4179.4		#DIV/0!	#DIV/0!	100			#DIV/0!	#DIV/0!	#DIV/0!	#DIV/0!	#DIV/0!	#DIV/0!
TCPG	sp|P49368|TCPG_HUMAN T-complex protein 1 subunit gamma OS=Homo sapiens OX=9606 GN=CCT3 PE=1 SV=4;tr|B4DUR8|B4DUR8_HUMAN T-complex protein 1 subunit gamma OS=Homo sapiens OX=9606 GN=CCT3 PE=1 SV=1;tr|A0A4W2HSU6|A0A4W2HSU6_BOBOX T-complex protein 1 subunit g	0	0	3706.3	0	0		0.337264	#DIV/0!	#DIV/0!			#DIV/0!	n.n.	#DIV/0!	#DIV/0!	#DIV/0!	n.n.
UBA1	sp|P22314|UBA1_HUMAN Ubiquitin-like modifier-activating enzyme 1 OS=Homo sapiens OX=9606 GN=UBA1 PE=1 SV=3;tr|A0A024R1A3|A0A024R1A3_HUMAN E1 ubiquitin-activating enzyme OS=Homo sapiens OX=9606 GN=UBE1 PE=2 SV=1;sp|P22314-2|UBA1_HUMAN Isoform 2 of Ubiquitin	0	0	0	0	3464.8		#DIV/0!	#DIV/0!	100			#DIV/0!	#DIV/0!	#DIV/0!	#DIV/0!	#DIV/0!	#DIV/0!
TLN1	sp|Q9Y490|TLN1_HUMAN Talin-1 OS=Homo sapiens OX=9606 GN=TLN1 PE=1 SV=3;tr|F1MDH3|F1MDH3_BOVIN Talin 1 OS=Bos taurus OX=9913 GN=TLN1 PE=1 SV=3;tr|A0A4W2D8F2|A0A4W2D8F2_BOBOX Talin 1 OS=Bos indicus x Bos taurus OX=30522 GN=TLN1 PE=4 SV=1;tr|A0A4W2HB33|A0A4W2	0	0	0	0	3400.4		#DIV/0!	#DIV/0!	51.0705			#DIV/0!	#DIV/0!	#DIV/0!	#DIV/0!	#DIV/0!	#DIV/0!
ACTN1	sp|P12814|ACTN1_HUMAN Alpha-actinin-1 OS=Homo sapiens OX=9606 GN=ACTN1 PE=1 SV=2;tr|A0A804HK61|A0A804HK61_HUMAN Actinin alpha 1 OS=Homo sapiens OX=9606 GN=ACTN1 PE=1 SV=1;sp|P12814-2|ACTN1_HUMAN Isoform 2 of Alpha-actinin-1 OS=Homo sapiens OX=9606 GN=ACTN1	0	0	0	0	3054.6		#DIV/0!	#DIV/0!	5.12997			#DIV/0!	#DIV/0!	#DIV/0!	#DIV/0!	#DIV/0!	#DIV/0!
AATM	sp|P00505|AATM_HUMAN Aspartate aminotransferase, mitochondrial OS=Homo sapiens OX=9606 GN=GOT2 PE=1 SV=3;tr|B3KUZ8|B3KUZ8_HUMAN Aspartate aminotransferase OS=Homo sapiens OX=9606 PE=2 SV=1;tr|A0A024R6W0|A0A024R6W0_HUMAN Aspartate aminotransferase OS=Homo s	0	0	0	0	2211.1		#DIV/0!	#DIV/0!	100			#DIV/0!	#DIV/0!	#DIV/0!	#DIV/0!	#DIV/0!	#DIV/0!
SPTN1	sp|Q13813|SPTN1_HUMAN Spectrin alpha chain, non-erythrocytic 1 OS=Homo sapiens OX=9606 GN=SPTAN1 PE=1 SV=3;sp|Q13813-3|SPTN1_HUMAN Isoform 3 of Spectrin alpha chain, non-erythrocytic 1 OS=Homo sapiens OX=9606 GN=SPTAN1;tr|A0A0D9SGF6|A0A0D9SGF6_HUMAN Spectr	0	1443.7	0	0	1417.65		#DIV/0!	#DIV/0!	100			n.n.	#DIV/0!	#DIV/0!	n.n.	-0.0262696	#DIV/0!
CO4A2	sp|P08572|CO4A2_HUMAN Collagen alpha-2(IV) chain OS=Homo sapiens OX=9606 GN=COL4A2 PE=1 SV=4;tr|B4DH43|B4DH43_HUMAN cDNA FLJ56433, highly similar to Collagen alpha-2(IV) chain OS=Homo sapiens OX=9606 PE=2 SV=1;tr|A0A024RDW8|A0A024RDW8_HUMAN Collagen, type	0	0	0	1007.55	671.45		#DIV/0!	100	100			#DIV/0!	#DIV/0!	-0.5855	#DIV/0!	#DIV/0!	#DIV/0!

### Sheet: legend
Mean IBAQ	% SEM	Trend
IBAQ stands for "Intensity-based absolute quantification". iBAQ intensity is calculated by dividing the total non-normalised intensity of a protein (sum of all peptide intensities) by the number of measurable tryptic peptides. This method provides a measure of the absolute abundance of a protein. IBAQ values were set to zero, if the intensity was less than a threshold value. Mean values of two re…	relative standard error of the mean of the iBAQ	five consecutive bars representing the iBAQs of the blank, BASE, OAPA, ORG and PBMC samples
Proteins meeting the three criteria: Standard error of the mean (SEM) < 30% in both, numerator and denominator, and log2 of the quotient is >1 or <-1.
Proteins with a large difference regardless of the SEM: log2(ratio) >3 or <-3
Proteins identified only in the numerator sample at a level greater than four times the limit of detection
Student's t-test significant p=0.05
