## Supplementary material for "Network modeling identifies vitamin B2 control of AIFM2 deficit-driven hepatocyte death in MASLD": Supp. Table 5

### Sheet: KEGG_UP_OAPAResMyoPBMCs
Column1	category	subcategory	ID	Description	GeneRatio	BgRatio	pvalue	p.adjust	qvalue	geneID	Count
hsa04668	Environmental Information Processing	Signal transduction	hsa04668	TNF signaling pathway	16/139	118/8779	3.85134e-11	9.01213e-09	6.81078e-09	6376/330/1906/2920/3383/6347/6364/7128/6372/6374/2919/2353/3726/5293/7124/6352	16
hsa05323	Human Diseases	Immune disease	hsa05323	Rheumatoid arthritis	14/139	93/8779	1.64115e-10	1.92015e-08	1.45112e-08	2920/3383/6347/3552/6364/6372/6374/2919/3576/2353/3119/4050/7124/6352	14
hsa04061	Environmental Information Processing	Signaling molecules and interaction	hsa04061	Viral protein interaction with cytokine and cytokine receptor	14/139	100/8779	4.45003e-10	3.47102e-08	2.62317e-08	6376/2920/3560/6347/6364/6372/3561/6374/2919/3576/1436/7124/6352/9560	14
hsa04064	Environmental Information Processing	Signal transduction	hsa04064	NF-kappa B signaling pathway	14/139	105/8779	8.63899e-10	5.05381e-08	3.81934e-08	330/2920/3383/5971/10848/23586/7128/5328/2919/3576/84433/4050/7124/9560	14
hsa04060	Environmental Information Processing	Signaling molecules and interaction	hsa04060	Cytokine-cytokine receptor interaction	22/139	297/8779	1.22957e-09	5.7544e-08	4.34881e-08	6376/9235/3604/2920/3560/6347/3552/6364/656/3623/6372/55504/9180/3561/6374/2919/3576/1436/4050/7124/6352/9560	22
hsa04512	Environmental Information Processing	Signaling molecules and interaction	hsa04512	ECM-receptor interaction	12/139	89/8779	1.2908e-08	5.03411e-07	3.80445e-07	960/3371/3918/3694/6385/3685/3339/3678/3673/1285/1282/3690	12
hsa05205	Human Diseases	Cancer: overview	hsa05205	Proteoglycans in cancer	17/139	203/8779	1.81225e-08	6.05811e-07	4.57833e-07	5329/960/3710/857/5328/6385/80326/3685/3339/4478/7476/3678/3673/5293/2316/7124/3690	17
hsa04820	NA	NA	hsa04820	Cytoskeleton in muscle cells	18/139	232/8779	2.21783e-08	6.48716e-07	4.90258e-07	7431/10398/7138/2026/3694/6385/2318/3685/7168/3339/3678/3673/1285/1466/752/1282/9260/3690	18
hsa04657	Organismal Systems	Immune system	hsa04657	IL-17 signaling pathway	11/139	94/8779	2.3716e-07	6.16617e-06	4.65999e-06	2920/6347/6364/7128/6372/6374/2919/3576/2353/8061/7124	11
hsa04933	Human Diseases	Endocrine and metabolic disease	hsa04933	AGE-RAGE signaling pathway in diabetic complications	11/139	100/8779	4.48717e-07	1.05e-05	7.9352e-06	1906/3383/5054/6347/3552/2152/1285/3576/5293/1282/7124	11
hsa05418	Human Diseases	Cardiovascular disease	hsa05418	Fluid shear stress and atherosclerosis	12/139	139/8779	1.84632e-06	3.92762e-05	2.96824e-05	1906/3383/3162/857/6347/3552/6385/3685/2353/5293/7124/3690	12
hsa04510	Cellular Processes	Cellular community - eukaryotes	hsa04510	Focal adhesion	14/139	202/8779	3.47304e-06	6.77243e-05	5.11817e-05	330/3371/3918/10398/857/3694/3685/3678/3673/1285/5293/1282/2316/3690	14
hsa05146	Human Diseases	Infectious disease: parasitic	hsa05146	Amoebiasis	10/139	102/8779	4.4144e-06	7.94591e-05	6.00501e-05	3918/2920/3315/2919/1285/3576/5272/5293/1282/7124	10
hsa05166	Human Diseases	Infectious disease: viral	hsa05166	Human T-cell leukemia virus 1 infection	14/139	222/8779	1.03743e-05	0.000170415	0.000128788	3383/3560/5971/6513/2113/4316/3561/1030/3716/2353/5293/8061/3119/7124	14
hsa05162	Human Diseases	Infectious disease: viral	hsa05162	Measles	11/139	138/8779	1.0924e-05	0.000170415	0.000128788	4938/3560/23586/4940/3552/7128/4478/3561/3716/2353/5293	11
hsa04380	Organismal Systems	Development and regeneration	hsa04380	Osteoclast differentiation	11/139	141/8779	1.34109e-05	0.00018943	0.000143159	3710/5971/3552/3716/2353/3726/5293/8061/1436/7124/3690	11
hsa05222	Human Diseases	Cancer: specific types	hsa05222	Small cell lung cancer	9/139	92/8779	1.3762e-05	0.00018943	0.000143159	330/3918/79444/3685/1030/3673/1285/5293/1282	9
hsa05164	Human Diseases	Infectious disease: viral	hsa05164	Influenza A	12/139	171/8779	1.58235e-05	0.000205706	0.000155459	4938/3383/23586/6347/4940/3552/3716/3576/5293/3119/7124/6352	12
hsa04621	Organismal Systems	Immune system	hsa04621	NOD-like receptor signaling pathway	12/139	186/8779	3.66264e-05	0.000451083	0.000340899	330/2920/4938/3710/6347/4940/7128/3716/2919/3576/7124/6352	12
hsa05169	Human Diseases	Infectious disease: viral	hsa05169	Epstein-Barr virus infection	12/139	202/8779	8.18251e-05	0.000957354	0.000723506	7431/960/4938/3383/5971/23586/4940/7128/3716/5293/3119/7124	12
hsa04640	Organismal Systems	Immune system	hsa04640	Hematopoietic cell lineage	8/139	99/8779	0.000164458	0.00170564	0.00128901	960/3552/3678/3673/3119/1436/7124/3690	8
hsa05410	Human Diseases	Cardiovascular disease	hsa05410	Hypertrophic cardiomyopathy	8/139	99/8779	0.000164458	0.00170564	0.00128901	1906/3694/3685/7168/3678/3673/7124/3690	8
hsa04151	Environmental Information Processing	Signal transduction	hsa04151	PI3K-Akt signaling pathway	16/139	359/8779	0.000167648	0.00170564	0.00128901	3371/3918/3560/3694/3685/9180/3561/3678/3716/3673/1285/1942/5293/1436/1282/3690	16
hsa05133	Human Diseases	Infectious disease: bacterial	hsa05133	Pertussis	7/139	76/8779	0.000188608	0.00183893	0.00138974	3552/6372/3678/6374/3576/2353/7124	7
hsa04062	Organismal Systems	Immune system	hsa04062	Chemokine signaling pathway	11/139	192/8779	0.000224576	0.00210203	0.00158858	6376/2920/6347/6364/6372/6374/2919/3576/5293/6352/9560	11
hsa04066	Environmental Information Processing	Signal transduction	hsa04066	HIF-1 signaling pathway	8/139	108/8779	0.00030014	0.00270126	0.00204144	1906/3162/5054/2026/6513/112399/3939/5293	8
hsa05165	Human Diseases	Infectious disease: viral	hsa05165	Human papillomavirus infection	14/139	331/8779	0.00073471	0.00636749	0.00481214	3371/3918/3694/80326/3685/7476/3678/3716/3673/1285/5293/1282/7124/3690	14
hsa05163	Human Diseases	Infectious disease: viral	hsa05163	Human cytomegalovirus infection	11/139	225/8779	0.000861754	0.0072018	0.00544266	6376/3710/6347/3685/3716/3576/5293/7124/3690/6352/9560	11
hsa05142	Human Diseases	Infectious disease: parasitic	hsa05142	Chagas disease	7/139	102/8779	0.00113312	0.00914308	0.00690975	5054/6347/3576/2353/5293/7124/6352	7
hsa05414	Human Diseases	Cardiovascular disease	hsa05414	Dilated cardiomyopathy	7/139	105/8779	0.00134286	0.0104743	0.00791582	3694/3685/7168/3678/3673/7124/3690	7
hsa04620	Organismal Systems	Immune system	hsa04620	Toll-like receptor signaling pathway	7/139	108/8779	0.00158184	0.0119404	0.00902376	3716/3576/2353/5293/7124/6352/9560	7
hsa05417	Human Diseases	Cardiovascular disease	hsa05417	Lipid and atherosclerosis	10/139	215/8779	0.0021439	0.0156773	0.0118479	2920/3383/6347/2919/3576/2353/5293/30001/7124/6352	10
hsa05412	Human Diseases	Cardiovascular disease	hsa05412	Arrhythmogenic right ventricular cardiomyopathy	6/139	86/8779	0.00235518	0.0167004	0.0126211	3694/3685/3678/3673/1000/3690	6
hsa04145	Cellular Processes	Transport and catabolism	hsa04145	Phagosome	8/139	152/8779	0.00279396	0.019229	0.014532	3685/3678/1520/3673/7846/3119/10381/3690	8
hsa04940	Human Diseases	Endocrine and metabolic disease	hsa04940	Type I diabetes mellitus	4/139	43/8779	0.00460309	0.0307749	0.0232577	5798/3552/3119/7124	4
hsa04210	Cellular Processes	Cell growth and death	hsa04210	Apoptosis	7/139	135/8779	0.00552417	0.0359071	0.0271363	330/3710/1520/7846/2353/5293/7124	7
hsa05140	Human Diseases	Infectious disease: parasitic	hsa05140	Leishmaniasis	5/139	77/8779	0.00734927	0.0464792	0.035126	3552/3716/2353/3119/7124	5
hsa05144	Human Diseases	Infectious disease: parasitic	hsa05144	Malaria	4/139	50/8779	0.00788995	0.0481583	0.036395	3383/6347/3576/7124	4
hsa04360	Organismal Systems	Development and regeneration	hsa04360	Axon guidance	8/139	182/8779	0.00821199	0.0481583	0.036395	56920/10398/8482/1942/6091/5293/27289/10509	8
hsa05145	Human Diseases	Infectious disease: parasitic	hsa05145	Toxoplasmosis	6/139	111/8779	0.00823219	0.0481583	0.036395	330/3918/79444/3716/3119/7124	6

### Sheet: KEGG_UP_OAPAResMyo
Column1	category	subcategory	ID	Description	GeneRatio	BgRatio	pvalue	p.adjust	qvalue	geneID	Count
hsa04510	Cellular Processes	Cellular community - eukaryotes	hsa04510	Focal adhesion	10/36	202/8779	5.02707e-09	4.87625e-07	4.07457e-07	330/3371/3918/4660/10398/3694/3685/3480/2316/3690	10
hsa04512	Environmental Information Processing	Signaling molecules and interaction	hsa04512	ECM-receptor interaction	6/36	89/8779	1.39711e-06	6.776e-05	5.66199e-05	3371/3918/3694/6385/3685/3690	6
hsa05205	Human Diseases	Cancer: overview	hsa05205	Proteoglycans in cancer	6/36	203/8779	0.000154952	0.00501012	0.00418643	4660/6385/3685/3480/2316/3690	6
hsa04820	NA	NA	hsa04820	Cytoskeleton in muscle cells	6/36	232/8779	0.00031989	0.00772372	0.0064539	10398/3694/6385/3685/58/3690	6
hsa05412	Human Diseases	Cardiovascular disease	hsa05412	Arrhythmogenic right ventricular cardiomyopathy	4/36	86/8779	0.00039813	0.00772372	0.0064539	3694/3685/1000/3690	4
hsa04151	Environmental Information Processing	Signal transduction	hsa04151	PI3K-Akt signaling pathway	7/36	359/8779	0.000539161	0.00871644	0.00728341	3371/3918/3694/3685/3480/1436/3690	7
hsa05410	Human Diseases	Cardiovascular disease	hsa05410	Hypertrophic cardiomyopathy	4/36	99/8779	0.000679526	0.00941629	0.0078682	1906/3694/3685/3690	4
hsa04060	Environmental Information Processing	Signaling molecules and interaction	hsa04060	Cytokine-cytokine receptor interaction	6/36	297/8779	0.00117842	0.0142884	0.0119393	3604/656/55504/1436/4050/9560	6
hsa04810	Cellular Processes	Cell motility	hsa04810	Regulation of actin cytoskeleton	5/36	229/8779	0.00225216	0.0232098	0.019394	4660/10398/3694/3685/3690	5
hsa05418	Human Diseases	Cardiovascular disease	hsa05418	Fluid shear stress and atherosclerosis	4/36	139/8779	0.00239276	0.0232098	0.019394	1906/6385/3685/3690	4
hsa04514	Environmental Information Processing	Signaling molecules and interaction	hsa04514	Cell adhesion molecules	4/36	157/8779	0.0037145	0.0327552	0.02737	6385/3685/1000/26047	4

### Sheet: KEGG_DOWN_OAPAResMyoPBMCs
Column1	category	subcategory	ID	Description	GeneRatio	BgRatio	pvalue	p.adjust	qvalue	geneID	Count
hsa00250	Metabolism	Amino acid metabolism	hsa00250	Alanine, aspartate and glutamate metabolism	0179-11-01	37/8840	9.33913e-11	2.16668e-08	1.93664e-08	1373/2805/2806/435/27165/2752/2746/8659/2875/189/2747	11
hsa00220	Metabolism	Amino acid metabolism	hsa00220	Arginine biosynthesis	0179-09-01	23/8840	2.99729e-10	3.47686e-08	3.10772e-08	1373/2805/2806/435/27165/2752/2746/2875/2747	9
hsa01230	Metabolism	Global and overview maps	hsa01230	Biosynthesis of amino acids	0179-11-01	75/8840	2.74379e-07	2.12186e-05	1.89658e-05	1373/1491/2805/2806/435/10993/2752/4143/2875/5053/6470	11
hsa00260	Metabolism	Amino acid metabolism	hsa00260	Glycine, serine and threonine metabolism	0179-08-01	41/8840	1.30498e-06	7.56889e-05	6.7653e-05	1491/1757/27232/10993/9380/635/189/6470	8
hsa01200	Metabolism	Global and overview maps	hsa01200	Carbon metabolism	0179-12-01	116/8840	3.61931e-06	0.000167936	0.000150106	1373/5096/4329/2805/2806/10993/2746/8802/2875/189/6470/2747	12
hsa04979	Organismal Systems	Digestive system	hsa04979	Cholesterol metabolism	0179-08-01	51/8840	7.3171e-06	0.000281698	0.00025179	338/350/55908/341/27329/3990/4018/344	8
hsa00270	Metabolism	Amino acid metabolism	hsa00270	Cysteine and methionine metabolism	0179-08-01	52/8840	8.49951e-06	0.000281698	0.00025179	1491/2805/27232/2806/10993/635/4143/6898	8
hsa00360	Metabolism	Amino acid metabolism	hsa00360	Phenylalanine metabolism	0179-05-01	16/8840	1.1733e-05	0.00030245	0.000270339	2805/2806/1644/5053/6898	5
hsa00430	Metabolism	Metabolism of other amino acids	hsa00430	Taurine and hypotaurine metabolism	0179-05-01	16/8840	1.1733e-05	0.00030245	0.000270339	2328/2326/2327/2330/339896	5
hsa00982	Metabolism	Xenobiotics biodegradation and metabolism	hsa00982	Drug metabolism - cytochrome P450	0179-09-01	73/8840	1.49048e-05	0.000344839	0.000308227	2328/2326/2327/7365/2330/127/10720/2938/2939	9
hsa00910	Metabolism	Energy metabolism	hsa00910	Nitrogen metabolism	0179-05-01	17/8840	1.63501e-05	0.000344839	0.000308227	1373/760/2752/2746/2747	5
hsa04610	Organismal Systems	Immune system	hsa04610	Complement and coagulation cascades	0179-09-01	88/8840	6.76114e-05	0.00130715	0.00116837	1361/3827/2165/731/4153/2266/2243/2244/2	9
hsa00350	Metabolism	Amino acid metabolism	hsa00350	Tyrosine metabolism	0179-06-01	36/8840	7.45118e-05	0.00132975	0.00118857	3081/2805/2806/1644/127/6898	6
hsa04964	Organismal Systems	Excretory system	hsa04964	Proximal tubule bicarbonate reclamation	0179-05-01	23/8840	8.05507e-05	0.00133484	0.00119312	760/27165/2746/2747/10991	5
hsa00410	Metabolism	Metabolism of other amino acids	hsa00410	beta-Alanine metabolism	0179-05-01	31/8840	0.000356716	0.00517238	0.00462322	51733/4329/339896/1807/1806	5
hsa00630	Metabolism	Carbohydrate metabolism	hsa00630	Glyoxylate and dicarboxylate metabolism	0179-05-01	31/8840	0.000356716	0.00517238	0.00462322	5096/2752/9380/189/6470	5
hsa00670	Metabolism	Metabolism of cofactors and vitamins	hsa00670	One carbon pool by folate	0179-04-01	20/8840	0.000611018	0.0083386	0.00745328	10840/10841/6470/100528021	4
hsa00770	Metabolism	Metabolism of cofactors and vitamins	hsa00770	Pantothenate and CoA biosynthesis	0179-04-01	21/8840	0.000742942	0.0095757	0.00855904	51733/339896/1807/1806	4
hsa00983	Metabolism	Xenobiotics biodegradation and metabolism	hsa00983	Drug metabolism - other enzymes	0179-07-01	81/8840	0.00122248	0.0149271	0.0133423	51733/7365/1807/1806/10720/2938/2939	7
hsa04976	Organismal Systems	Digestive system	hsa04976	Bile secretion	0179-07-01	90/8840	0.00225618	0.0261716	0.023393	9971/1244/760/6822/7365/123264/10720	7
hsa00330	Metabolism	Amino acid metabolism	hsa00330	Arginine and proline metabolism	0179-05-01	50/8840	0.00326304	0.0360488	0.0322215	5625/2805/2806/8659/58510	5
hsa01210	Metabolism	Global and overview maps	hsa01210	2-Oxocarboxylic acid metabolism	0179-04-01	33/8840	0.00420471	0.0443406	0.0396329	2805/2806/2875/189	4

### Sheet: KEGG_DOWN_OAPAResMyo
Column1	category	subcategory	ID	Description	GeneRatio	BgRatio	pvalue	p.adjust	qvalue	geneID	Count
hsa01230	Metabolism	Global and overview maps	hsa01230	Biosynthesis of amino acids	5/38	75/8840	1.54988e-05	0.0013174	0.00114202	1373/587/230/4143/5053	5
hsa00770	Metabolism	Metabolism of cofactors and vitamins	hsa00770	Pantothenate and CoA biosynthesis	3/38	21/8840	9.24051e-05	0.00392722	0.0034044	51733/587/1807	3
hsa00270	Metabolism	Amino acid metabolism	hsa00270	Cysteine and methionine metabolism	3/38	52/8840	0.00140066	0.0396854	0.0344022	587/635/4143	3
hsa00590	Metabolism	Lipid metabolism	hsa00590	Arachidonic acid metabolism	3/38	61/8840	0.00222109	0.0399425	0.0346251	5742/5730/247	3
hsa00910	Metabolism	Energy metabolism	hsa00910	Nitrogen metabolism	2/38	17/8840	0.00234956	0.0399425	0.0346251	1373/760	2
