## Supplementary material for "Network modeling identifies vitamin B2 control of AIFM2 deficit-driven hepatocyte death in MASLD": Supp. Table 6

### Sheet: Approved
Drug	Distance, d	Z-score
DB03147 - FAD	1.58947	-8.14901
DB00157	1.67206	-7.5567
DB03085	0.8	-6.26213
DB03247	1.5	-6.03102
DB00773	1.15625	-5.70484
DB00143	1.76667	-5.20962
DB01037	0.75	-5.04247
DB01213	1	-4.98943
DB09274	0	-4.29246
DB00360	1.28571	-4.22081
DB01017	1.14286	-4.08287
DB12523	1	-3.84291
DB01182	1.42857	-3.68984
DB00482	1.25	-3.64506
DB00119	1.92683	-3.62566
DB06691	1	-3.57238
DB12095	1	-3.55379
DB12529	1.25	-3.51981
DB00262	1	-3.51655
DB00606	1.57143	-3.51523
DB00792	1	-3.48915
DB06824	0	-3.46844
DB00235	1.25	-3.46233
DB00489	1.25	-3.462
DB00841	1.6	-3.432
DB00820	1	-3.37975
CHEMBL1201142	1.2	-3.36903
DB00204	1.6	-3.30931
DB01626	1	-3.28496
DB01073	1.33333	-3.27572
DB06751	1	-3.26238
DB01236	1.5	-3.17889
DB04855	1.81818	-3.17146
DB05219	1.25	-3.16766
CHEMBL1342	1	-3.1642
DB00544	1.56522	-3.15473
DB05057	1	-3.15417
DB09401	0.666667	-3.1252
DB01110	1.76471	-3.10932
DB02959	1.4	-3.10441
DB01028	1.625	-3.1015
DB01427	1.25	-3.0707
DB01656	1.25	-3.06041
DB09118	1	-3.05053
DB09096	1	-2.98172
DB09092	1.4	-2.94664
DB11633	1.5	-2.938
DB00950	1.5	-2.92918
DB01001	1.4	-2.88396
DB00243	1.33333	-2.88356
DB01440	1	-2.87738
DB01229	1.4359	-2.87281
DB09270	1	-2.86666
DB00195	1	-2.83956
DB00221	1	-2.83956
DB00521	1	-2.83956
DB01214	1	-2.83956
DB01291	1	-2.83956
DB05039	1	-2.83956
DB00945	1.59259	-2.8391
DB00257	1.71429	-2.82819
DB03843	1.81081	-2.82463
DB00869	1.8	-2.81383
DB06218	1.875	-2.80989
DB00637	1.5	-2.80906
DB08943	1	-2.80086
DB00259	1.8	-2.79176
DB00778	1	-2.78851
DB09031	1	-2.78851
DB11635	1	-2.78851
DB00342	1.77778	-2.76086
DB00187	1	-2.73997
DB01297	1	-2.73997
DB09351	1	-2.73997
DB13781	1	-2.73997
DB00619	1.69231	-2.73545
DB01247	1	-2.72656
DB00431	1.625	-2.72398
DB01064	1.59091	-2.71802
DB00203	1.55556	-2.70916
DB00289	1.66667	-2.7013
DB00455	1.625	-2.65729
DB04173	1	-2.64496
DB01586	1.5	-2.63204
DB04657	1	-2.63149
CHEMBL1201302	0	-2.6191
DB01367	1	-2.61626
DB09120	1	-2.60834
DB11131	1	-2.60834
DB00439	1	-2.60818
DB01157	1	-2.59122
DB00727	1.5	-2.58376
DB01193	1.33333	-2.58318
DB14527	1	-2.57622
DB14528	1	-2.57622
DB14529	1	-2.57622
DB14530	1	-2.57622
DB00373	1.33333	-2.56903
DB00983	1.33333	-2.56903
DB01102	1.33333	-2.56903
DB01203	1.33333	-2.56903
DB01210	1.33333	-2.56903
DB01274	1.33333	-2.56903
DB01288	1.33333	-2.56903
DB01589	1.81818	-2.56615
DB00277	1.61538	-2.55503
DB00592	1	-2.53641
DB00602	1	-2.53641
DB00871	1.4	-2.52952
DB04348	1	-2.5263
DB00825	1.5	-2.51533
CHEMBL1429	1	-2.5104
DB01218	1	-2.50588
DB11090	1	-2.50588
DB00580	1.5	-2.50158
DB04880	1	-2.49423
DB00703	1.75	-2.47166
DB00215	1.76923	-2.45109
DB00801	1.83333	-2.42751
DB00264	1.5	-2.41542
CHEMBL1607	1.2	-2.41459
DB01031	1.5	-2.41434
DB02362	1.5	-2.41434
DB09472	1.5	-2.41434
DB01144	1.83333	-2.41019
DB01194	1.83333	-2.41019
DB00308	1.85714	-2.40686
DB01023	1.82353	-2.40135
CHEMBL557555	1.42857	-2.39062
DB00780	1.66667	-2.38634
DB00270	1.83333	-2.37511
DB00393	1.83333	-2.37456
DB05099	1	-2.37325
DB01189	1.66667	-2.3732
DB01219	1	-2.37271
DB00349	1.85714	-2.37032
DB00475	1.85714	-2.37032
DB00690	1.85714	-2.37032
DB00842	1.85714	-2.37032
DB01558	1.85714	-2.37032
DB01166	1.5	-2.37026
DB09269	1	-2.36701
DB01215	1.83333	-2.36219
DB00883	1	-2.35436
DB01612	1	-2.35436
DB00798	1.25	-2.35188
DB00593	1.5	-2.34769
DB00400	0.5	-2.33766
DB00938	1.4	-2.32994
DB01169	1	-2.30591
DB00819	1.85714	-2.30196
DB00515	1.54	-2.29864
DB00261	1.5	-2.28499
DB04846	1.66667	-2.27593
DB00612	1.5	-2.26326
DB01580	1.5	-2.26326
DB00242	1.66667	-2.25666
DB06795	1.75	-2.256
DB01559	1.83333	-2.24978
DB01588	1.83333	-2.24978
DB00774	1.88889	-2.24759
DB01021	1.875	-2.24312
DB00835	1.85714	-2.23233
DB00997	1.41176	-2.22368
DB00651	1.625	-2.22031
DB00975	1.84615	-2.21931
DB00653	1.8	-2.21544
DB00189	1.75	-2.1972
DB01075	1.875	-2.19162
DB00813	1.6	-2.19098
DB01244	1.7	-2.18134
DB01115	1.875	-2.17495
DB00824	1.6	-2.17051
DB00563	1.9	-2.16761
DB00661	2.03125	-2.14961
DB00631	1.5	-2.14141
DB01420	1	-2.13042
DB05812	1	-2.13042
DB04821	1.77778	-2.10825
DB04820	1.33333	-2.09346
DB01146	1.5	-2.07875
DB00354	1.5	-2.07438
DB00366	1.5	-2.07438
DB00862	1.57143	-2.07108
DB00391	1.83333	-2.06926
DB00401	1.75	-2.06743
DB00397	1.6	-2.06405
DB01595	1.86667	-2.06365
DB06262	1.8	-2.06278
DB08860	1.5	-2.06121
DB00853	1	-2.05765
DB01054	2	-2.05375
DB00364	1.6	-2.05303
DB00313	1.5625	-2.03578
DB00765	1	-2.0342
DB09035	1	-2.03227
DB09037	1	-2.03227
DB14707	1	-2.03227
DB00636	1.83333	-2.02447
CHEMBL44618	1.5	-2.02205

### Sheet: Approved_Similar_FAD
Drugbank	Compounds with similar topology to FAD
DB00619 Imatinib
DB00853 Temozolomide
DB00938 Salmeterol
DB00945 Aspirin
DB01169 Arsenic trioxide

### Sheet: Not_approved_similar_FAD
Name	Drugbank ID	Status
Dofetilide	DB00204	Partially approved
LY-294002	DB02656	Partially approved
(1S)-1-(1H-INDOL-3-YLMETHYL)-2-(2-PYRIDIN-4-YL-[1,7]NAPHTYRIDIN-5-YLOXY)-EHYLAMINE	DB07204	Investigational/Experimental
(1S)-2-(1H-INDOL-3-YL)-1-[({5-[(E)-2-PYRIDIN-4-YLVINYL]PYRIDIN-3-YL}OXY)METHYL]ETHYLAMINE	DB07107	Investigational/Experimental
(2R)-2-(4-chlorophenyl)-2-[4-(1H-pyrazol-4-yl)phenyl]ethanamine	DB07857	Investigational/Experimental
(2R)-2-(4-CHLOROPHENYL)-2-PHENYLETHANAMINE	DB07860	Investigational/Experimental
(2S)-1-(3H-Indol-3-yl)-3-{[5-(6-isoquinolinyl)-3-pyridinyl]oxy}-2-propanamine	DB06959	Investigational/Experimental
(2S)-1-(6H-INDOL-3-YL)-3-{[5-(7H-PYRAZOLO[3,4-C]PYRIDIN-5-YL)PYRIDIN-3-YL]OXY}PROPAN-2-AMINE	DB07124	Investigational/Experimental
(2S)-1-{[5-(1H-Indazol-5-yl)-3-pyridinyl]oxy}-3-(7aH-indol-3-yl)-2-propanamine	DB06977	Investigational/Experimental
(4R,2S)-5'-(4-(4-CHLOROBENZYLOXY)PYRROLIDIN-2-YLMETHANESULFONYL)ISOQUINOLINE	DB07583	Investigational/Experimental
1-[4-(4-chlorobenzyl)-1-(7H-pyrrolo[2,3-d]pyrimidin-4-yl)piperidin-4-yl]methanamine	DB08149	Investigational/Experimental
1-[4-(4-chlorophenyl)-1-(7H-pyrrolo[2,3-d]pyrimidin-4-yl)piperidin-4-yl]methanamine	DB08148	Investigational/Experimental
2-[4-(3-METHYL-1H-PYRAZOL-4-YL)PHENYL]ETHANAMINE	DB08070	Investigational/Experimental
3-pyridin-4-yl-1H-indazole	DB08113	Investigational/Experimental
3-PYRIDIN-4-YL-2,4-DIHYDRO-INDENO[1,2-.C.] PYRAZOLE	DB08569	Investigational/Experimental
4-(2-Carboxy-6-hydroxy-benzoyl)-3,5-dihydroxy-benzoic acid (3S,4S)-3-(4-hydroxy-benzoylamino)-azepan-4-yl ester	CHEMBL77970	Investigational/Experimental
5-(2-methylpiperazine-1-sulfonyl)isoquinoline	DB07996	Investigational/Experimental
5-benzyl-1,3-thiazol-2-amine	DB08114	Investigational/Experimental
5-hydroxytryptophan	CHEMBL162789	Investigational/Experimental
6-{4-[4-(4-CHLOROPHENYL)PIPERIDIN-4-YL]PHENYL}-9H-PURINE	DB07856	Investigational/Experimental
6-phenylpurine compound 13	CHEMBL389176	Investigational/Experimental
A-443654	DB08073	Investigational/Experimental
AC1L9DEH, 1,4,6-Heptatrien-3-one, 5-hydroxy-1,7-bis(4-hydroxy-3-methoxyphenyl)-		Investigational/Experimental
AC1L9M6H	DB07458	Investigational/Experimental
AC1OCV5A, 5-{[(2S)-2-methylpiperazin-1-yl]sulfonyl}isoquinoline	CHEMBL1233654	Investigational/Experimental
AT7867, 4-(4-chlorophenyl)-4-[4-(1H-pyrazol-4-yl)phenyl]piperidine	CHEMBL428462	Investigational/Experimental
azimilide	DB04957	Investigational/Experimental
balanol	DB04098	Investigational/Experimental
Balanol analog 1	DB02611	Investigational/Experimental
Balanol Analog 2	DB01940	Investigational/Experimental
Balanol Analog 8	DB02155	Investigational/Experimental
BCTC	CHEMBL441472	Investigational/Experimental
Berberine	DB04115	Investigational/Experimental
caprine	CHEMBL292439	Investigational/Experimental
CCT128930	CHEMBL263664	Investigational/Experimental
CCT128930	CHEMBL263664	Investigational/Experimental
curcumin	DB11672	Investigational/Experimental
dexsotalol	CHEMBL252312	Investigational/Experimental
Elacridar	DB04881	Investigational/Experimental
Imatinib	DB00619	Investigational/Experimental
Imatinib-d8	deuterium-labeled analog of imatin	Investigational/Experimental
ISOQUINOLINE-5-SULFONIC ACID (2-(2-(4-CHLOROBENZYLOXY)ETHYLAMINO)ETHYL)AMIDE	DB07947	Investigational/Experimental
N-[(1S)-2-AMINO-1-(2,4-DICHLOROBENZYL)ETHYL]-5-[2-(METHYLAMINO)PYRIMIDIN-4-YL]THIOPHENE-2-CARBOXAMIDE	DB07235	Investigational/Experimental
N-METHYL-1-[4-(9H-PURIN-6-YL)PHENYL]METHANAMINE	DB07854	Investigational/Experimental
Pentanal	DB01919	Investigational/Experimental
Pentanal	DB01919	Investigational/Experimental
protein kinase inhibitor H-8	DB07997	Investigational/Experimental
pyrazole-based inhibitor 8	CHEMBL223393	Investigational/Experimental
resveratrol	DB02709	Investigational/Experimental
Talinolol	DB11770	Investigational/Experimental
Tariquidar	DB06240	Investigational/Experimental
trans-bispyridinylethylene analog 2r	CHEMBL381808	Investigational/Experimental
Abiraterone	DB05812	Approved
bortezomib	DB00188	Approved
Fexofenadine	DB00950	Approved
Salmeterol	DB00938	Approved
Sotalol	DB00489	Approved
